# The transcriptomic landscape of the photoperiodic stress response in *Arabidopsis thaliana* resembles the response to pathogen infection

**DOI:** 10.1101/2021.04.13.439491

**Authors:** Anne Cortleven, Venja M. Roeber, Manuel Frank, Jonas Bertels, Vivien Lortzing, Gerrit Beemster, Thomas Schmülling

## Abstract

Plants are exposed to regular diurnal rhythms of light and dark. Changes in the photoperiod by the prolongation of the light period cause photoperiod stress in short day-adapted *Arabidopsis thaliana*. Here we report on the transcriptional response to photoperiod stress of wild-type *A. thaliana* and photoperiod stress-sensitive cytokinin signalling and clock mutants. Transcriptomic changes induced by photoperiod stress included numerous changes in reactive oxygen (ROS)-related transcripts and showed a strong overlap with changes occurring in response to ozone stress and pathogen attack, which have in common the induction of an apoplastic oxidative burst. A core set of photoperiod stress-responsive genes has been identified, including salicylic acid (SA) biosynthesis and signalling genes. Genetic analysis revealed a central role for NPR1 in the photoperiod stress response as *npr1-1* mutants were stress-insensitive. Photoperiod stress treatment led to a strong increase in camalexin levels which is consistent with shared photoperiod stress and pathogen response pathways. Photoperiod stress induced resistance of *Arabidopsis* plants to a subsequent infection by *Pseudomonas syringae* cv. *tomato* DC3000 indicating priming of the defence response. Together, photoperiod stress causes transcriptional reprogramming resembling plant pathogen defence responses and induces systemic acquired resistance in the absence of a pathogen.

**One sentence summary:** Photoperiod stress results in significant dynamic transcriptomic changes related to oxidative stress similar to those caused by pathogen attack and primes the defence response against a subsequent pathogen infection.
