## Supplemental Data 3 for "The transcriptomic landscape of the photoperiodic stress response in *Arabidopsis thaliana* resembles the response to pathogen infection"

### Sheet: Blad1
Supplemental Data 3. Transcript profiles of genes encoding ROS scavenging enzymes after photoperiod stress. Fold change (FC) is given for all experimental conditions. p-values as calculate according to Bonferroni. A QT clustering corresponding to this data set is shown in Supplemental Figure S3.
ATG	gene name	FC												p-value
		WT				ahk2 ahk3				cca1 lhy				WT				ahk2 ahk3				cca1 lhy
		0h	4h	6h	12h	0h	4h	6h	12h	0h	4h	6h	12h	0h	4h	6h	12h	0h	4h	6h	12h	0h	4h	6h	12h
AT4G25100	FeSOD (FSD1)	1.3605	0.979309	1.42773	0.0827538	1.39168	1.54099	2.51679	1.59004	0.715068	1.88214	1.27361	0.180609	0.0111583	1	0.00311403	1	0.00634925	0.000299504	5.50311e-16	0.000136247	1	9.49059e-08	0.0574018	1
AT5G51100	FeSOD (FSD2)	0.568073	-0.208387	0.0905944	-1.09867	0.463656	-0.222015	0.029156	-1.16662	-0.396152	0.0284969	0.0246401	-0.774696	1	1	1	0.00031185	1	1	1	0.000204695	1	1	1	1
AT5G23310	FeSOD (FSD3)	0.39974	-0.382633	-0.764581	-1.96528	0.00262264	-0.543645	-1.49854	-3.83735	-0.371567	-0.213372	-0.684027	-2.11687	1	1	1	2.77369e-12	1	1	1.14716e-05	5.44005e-34	1	1	1	2.62478e-12
AT1G08830	Cu/ZnSOD (CSD1)	0.00354469	0.0954395	0.275615	0.388143	0.0251928	0.323032	0.616332	1.71674	0.105701	-0.345333	0.302101	0.777669	1	1	1	1	1	1	1	0.0163597	1	1	1	1
AT2G28190	Cu/ZnSOD (CSD2)	0.542402	0.0856814	-0.422532	-1.34699	0.711988	0.226688	-0.215619	-0.505114	1.07899	0.699429	-0.266549	-0.584983	1	1	1	1	1	1	1	1	1	1	1	1
AT5G18100	Cu/ZnSOD (CSD3)	0.163561	0.100361	0.100666	-0.690222	0.272857	-0.241405	-0.365166	-1.99302	0.116534	0.0550065	-0.358858	-1.02604	1	1	1	2.7105e-09	1	1	1	2.60382e-66	1	1	1	4.52668e-21
AT3G10920	MnSOD (MSD1)	0.152897	0.128227	0.311552	-0.015209	0.0454209	0.304412	0.507112	0.916425	-0.0738731	0.250517	0.357884	0.0294266	1	1	1	1	1	1	1.39659e-05	1.83016e-24	1	1	0.239731	1
AT3G56350	MnSOD-like	-0.872054	1.97854	-0.661837	0.98159	0.0823416	0.237716	-1.33541	5.95951	0.141821	2.12373	-0.541948	3.14907	NA	NA	NA	NA	NA	NA	1	1	NA	NA	NA	NA
AT1G07890	APX1	0.509946	0.628521	1.73375	1.41796	-0.425739	1.48101	3.35835	2.9876	-0.15828	0.698768	2.38342	2.05118	1	1	4.06914e-10	8.00426e-06	1	1.30755e-06	2.38359e-45	2.50422e-35	1	1	1.46816e-21	2.83921e-15
AT3G09640	APX2	-0.872063	0.118683	-0.661844	-2.16977	0.0821151	1.1995	0.537578	-0.366037	-0.424816	-0.142507	1.38161	1.03229	NA	NA	NA	NA	NA	NA	NA	1	NA	NA	NA	NA
AT4G35000	APX3	0.0508487	-0.108744	-0.143437	-0.680354	-0.207238	-0.367972	-0.395998	-0.695689	-0.0706735	-0.180298	-0.16436	-0.561848	1	1	1	1.11345e-09	1	0.841102	0.285228	7.88982e-10	1	1	1	1.57971e-05
AT4G09010	APX4	0.36493	0.442595	0.18375	-1.26905	0.447529	0.0206699	-0.65964	-3.1743	0.390938	0.804794	0.0885343	-1.9652	1	1	1	6.62521e-06	1	1	1	1.61048e-49	1	1	1	4.7647e-18
AT4G35970	APX5	-0.00674261	0.271227	-0.0134316	0.0194721	0.424257	0.569215	0.140821	0.742002	0.476876	0.809158	0.513154	1.50741	1	1	1	1	1	1	1	1	1	1	1	1
AT4G32320	APX6	0.288053	-0.0557931	-0.555997	-1.03498	0.186473	-0.727991	-1.46758	-2.78265	0.321681	-0.292307	-0.679495	-1.16729	1	1	0.0127319	9.3861e-16	1	9.56846e-07	2.01527e-30	4.80337e-75	1	1	3.34535e-05	1.05312e-16
AT1G33660	APX7	0	0	0	0	0	0	0	0	0	0	0	0	0	0	0	0	0	0	0	0	0	0	0	0
AT4G08390	sTromal-APX	0.69001	0.163053	1.30752	1.73368	-0.0818981	1.07459	3.14649	2.71008	-0.215146	0.923315	2.11316	1.38483	1	1	0.00299248	5.98887e-08	1	0.314532	3.74511e-32	3.14065e-23	1	1	4.60226e-13	0.000519184
AT1G77490	Thylakoid-APX	0.138437	-0.00596755	-0.255141	-1.04174	0.264439	-0.147535	-0.499545	-1.60243	0.560423	0.543064	0.436014	-0.808384	1	1	1	2.01729e-10	1	1	1	2.09996e-27	0.603758	1	1	4.54762e-05
AT1G63940	MDAR1	0.771639	1.49872	1.85475	-0.0488541	0.334179	1.81823	1.94821	-0.630597	0.612637	1.86167	2.06991	-0.22818	1	6.58377e-11	4.0557e-18	1	1	2.34591e-17	3.23356e-20	1	1	2.58499e-18	3.06806e-23	1
AT3G09940	MDAR2	0.0719544	0.805453	3.70315	2.78481	0.145956	4.81034	5.10393	4.23842	-3.22609	-1.49748	2.47313	3.44807	1	1	1	1	1	0.209055	0.0547077	1	1	1	1	1
AT3G27820	MDAR3	0.0870347	-0.200636	-0.640911	-0.967158	-0.144791	-0.684588	-1.426	-1.73252	0.0948657	-0.307315	-0.456364	-1.01401	1	1	0.00694855	3.16836e-10	1	0.00105975	6.73417e-25	3.05512e-37	1	1	1	2.69819e-11
AT3G52880	MDAR4	0.348444	0.318485	0.364254	0.0396968	0.158509	0.240503	0.373227	0.363789	0.232293	0.0305497	0.364966	0.132804	1	1	1	1	1	1	1	1	1	1	1	1
AT5G03630	MDAR5	-0.428546	0.275757	1.77184	3.21734	-0.714924	0.769796	3.79347	4.45762	-0.580328	0.201376	2.1977	4.29036	1	1	0.000111533	7.30282e-22	1	1	1.86237e-31	1.85679e-44	1	1	9.99516e-09	5.38746e-41
AT5G16710	DHAR1	0.527189	0.0219674	0.00303584	-1.29748	0.376965	-0.11628	-0.638877	-2.84534	0.469695	0.427372	0.219851	-1.34404	1	1	1	1.49324e-14	1	1	0.2895	5.83714e-74	1	1	1	1.15853e-15
AT5G36270	DHAR2	0	0	0	0	0	0	0	0	0	0	0	0	0	0	0	0	0	0	0	0	0	0	0	0
AT1G75270	DHAR3	0.215612	0.822312	1.94599	2.45571	-0.171976	0.876395	3.37623	3.40709	0.147214	0.66176	2.57413	2.19537	1	1	6.92163e-12	1.72187e-20	1	1	7.79623e-41	1.57841e-42	1	1	6.28372e-23	4.39921e-16
AT1G19550	DHAR4	NA	NA	NA	NA	NA	NA	NA	NA	NA	NA	NA	NA	NA	NA	NA	NA	NA	NA	NA	NA	NA	NA	NA	NA
AT1G19570	DHAR5	0.622066	0.20753	0.275441	-0.316129	-0.57888	-0.145221	-0.272853	0.0374697	-1.51351	-2.47367	-1.82588	0.341126	1	1	1	1	1	1	1	1	0.14515	4.53314e-09	0.00130362	1
AT3G24170	GR1	1.44143	0.968067	1.48543	1.39937	0.99827	1.11517	2.49084	2.4355	0.763093	0.878485	1.50222	1.25339	8.31654e-15	3.3069e-05	3.26228e-16	3.2045e-14	1.31447e-05	8.04476e-08	2.54259e-50	1.91526e-48	0.0380029	0.000778252	9.53307e-17	7.21409e-11
AT3G54660	GR2	0.638245	0.286805	-0.032581	-0.745577	0.160942	-0.00908391	-0.379539	-1.07512	0.513279	0.399348	0.27562	-1.0797	0.000109102	1	1	1.84277e-07	1	1	1	3.93699e-18	0.0538817	1	1	1.19023e-18
AT1G20630	CAT1	0.410933	0.774174	0.984999	1.25995	0.573423	0.830906	1.40822	2.9908	0.528228	0.380298	0.839839	1.79458	1	0.314173	0.000957312	6.32419e-08	1	0.0735238	1.17793e-10	4.45185e-57	1	1	0.0636522	4.21299e-19
AT4G35090	CAT2	2.47446	0.938714	0.628316	-0.961096	1.44131	-0.394019	-0.836052	-3.74423	1.86985	0.94281	0.203995	-2.39237	2.86304e-23	0.703783	1	0.474475	4.63966e-06	1	1	2.09416e-56	3.59077e-12	0.67789	1	1.22191e-21
AT1G20620	CAT3	-0.583454	-0.0268549	0.050972	1.47469	-0.185749	-0.214446	-0.822273	-0.417598	-0.186285	-0.540148	-1.31086	1.02018	1	1	1	0.00153824	1	1	1	1	1	1	0.0351551	1
AT2G25080	GPX1	0.416432	0.380989	-0.0939955	-0.241604	0.339532	-0.273644	-0.809325	-1.98063	0.770471	0.256653	-0.168059	-1.10676	1	1	1	1	1	1	0.00256246	1.84205e-33	0.00851187	1	1	8.06787e-09
AT2G31570	GPX2	0.915579	0.336746	1.103	2.48694	0.812145	0.184871	1.89473	4.22365	0.736522	0.204086	0.634971	1.88465	0.00490941	1	7.74521e-06	1.58163e-41	0.100948	1	1.29399e-22	1.79854e-124	0.690313	1	1	9.3244e-23
AT2G43350	GPX3	0.181136	0.458456	0.225523	-0.169848	0.259854	0.170687	-0.294216	-0.849882	0.0129366	-0.0918197	-0.324298	-0.844752	1	1	1	1	1	1	1	3.292e-06	1	1	1	2.10205e-06
AT2G48150	GPX4	-0.0662611	1.27913	0.616996	1.25821	0.232235	0.733275	3.116	1.95157	0.135538	0.570279	1.79901	2.18779	#VALUE!	#VALUE!	1	1	1	1	1	1	1	1	1	1
AT3G63080	GPX5	-0.201874	0.474412	0.801969	0.777279	-0.0880769	0.753847	1.03442	0.710479	-0.131788	0.0796585	0.457068	0.820725	1	1	7.72826e-06	3.70134e-05	1	7.232e-05	1.32946e-11	0.00102991	1	1	1	4.9047e-06
AT4G31870	GPX7	2.45568	1.32667	2.14004	1.50542	1.14606	2.24567	4.3296	3.87223	1.34556	0.904343	2.09903	-0.369172	0.000143876	1	1	1	1	0.715819	2.35746e-05	2.88431e-08	1	1	0.0498095	1
AT1G63460	GPX8	0.184009	0.481235	0.812362	0.925448	0.289001	0.871048	1.02914	1.08386	-0.021697	0.0995525	0.274348	0.669862	1	1	0.0144532	0.000440935	1	0.00202938	7.17115e-06	1.29749e-06	1	1	1	1
AT4G11600	Phospholipid GPX6	-0.45721	0.603032	0.834422	1.07007	-0.756439	0.589948	1.63872	2.81551	0.235648	0.159469	0.867158	2.58186	1	1	0.0648767	5.39282e-05	0.444452	1	1.16749e-15	2.96804e-51	1	1	0.0277991	1.13485e-42
AT5G01600	Ferritin 1	-0.0544781	0.407316	2.84383	1.79574	-0.260677	1.0286	3.75991	3.16717	0.260339	1.4772	3.86759	2.5863	1	1	8.65752e-07	0.630331	1	1	6.3656e-14	5.09869e-09	1	1	5.92036e-15	3.96479e-05
AT3G56090	Ferritin 2	0.0580701	-0.630441	-0.0102465	-1.3928	-0.698732	-0.362358	0.60159	-0.0656101	-0.0793886	0.20723	1.29777	1.58951	1	1	1	1.78942e-10	0.942215	1	1	1	1	1	6.70479e-10	2.51317e-15
AT2G40300	Ferritin 3	0.988095	0.579105	1.09745	-0.0332014	0.473494	0.801085	1.23577	0.306712	0.733095	1.47779	1.9627	0.133192	1	1	0.303073	1	1	1	0.0270345	1	1	8.94926e-05	1.90449e-10	1
AT3G11050	Ferritin 4	0.716896	0.363861	1.07176	0.342111	1.27126	0.91305	1.04355	0.125584	-1.44122	-2.89812	-1.58622	1.66251	#VALUE!	#VALUE!	1	1	1	1	1	1	1	1	1	1
AT5G20230	Blue copper binding protein	-0.352418	3.67075	5.31514	4.59638	1.24811	5.07604	6.50348	3.72407	-0.796128	2.29926	5.50889	3.91333	1	0.0290479	6.47518e-08	3.45372e-05	1	5.57929e-07	3.25341e-13	0.0258233	1	1	1.02415e-08	0.00616711
AT1G72230	Blue copper protein, putative	0.746307	0.941276	0.139508	-0.915688	1.41816	0.684638	-1.26573	-2.64984	0.366127	1.06652	-0.0561709	-1.3832	1	1	1	1	1	1	1	1	1	1	1	1
AT3G27200	Blue copper protein, putative	0.619683	0.352859	0.434525	0.0536528	1.28362	1.62012	1.16249	0.0240581	1.26387	0.448347	0.703694	-0.477303	1	1	1	1	1	1	1	1	1	1	1	1
AT3G60280	Blue copper-binding protein III	0.089719	-2.73237	0.299934	0.981584	1.9386	-0.724053	1.49934	0.595737	0.14182	-2.9244	-0.541945	1.14798	NA	NA	NA	NA	NA	NA	NA	1	NA	NA	NA	NA
AT4G12880	Blue copper-binding protein, 15K (lamin)	0.407239	0.0187096	-0.724627	-1.3134	-0.317615	-0.271635	-1.88249	-3.96282	-0.503578	-0.577683	-0.799413	-2.09796	1	1	0.971248	2.5885e-09	1	1	1.96809e-20	1.11396e-67	1	1	0.182843	9.91272e-24
AT5G26330	Copper binding - like protein	0.187999	0.752589	0.17848	-0.597245	0.586395	1.64497	0.580852	-1.82476	0.932248	0.771644	0.934111	-1.08118	1	1	1	1	1	0.00460197	1	0.0021343	1	1	1	1
AT2G33740	Copper-binding protein CUtA	-0.0585777	-0.0829618	-0.323352	-0.383575	0.0639653	-0.494494	-0.893227	-0.401333	-0.106683	-0.428877	-0.731286	-0.594802	1	1	1	0.73914	1	0.00252332	3.66626e-15	1	1	0.131612	5.77081e-10	6.07962e-05
AT4G28365	Copper-binding protein-like	-1.7446	-0.768278	0.299928	0.0198159	0.0826021	1.19946	2.4737	0.595724	0.141817	1.24453	0.419814	0.186204	NA	NA	NA	NA	NA	NA	NA	1	NA	NA	NA	NA
AT2G31050	putative blue copper-binding protein	0.0897171	0.118678	0.299928	0.0198159	0.0820131	0.23771	0.537558	0.595724	0.141817	0.282785	0.419814	-0.775544	NA	NA	NA	NA	NA	NA	NA	NA	NA	NA	NA	NA
AT5G07390	NADPH oxidase (RbohA)	-0.787516	2.06897	-1.53538	-0.901248	-0.806975	2.09984	-1.33269	1.55754	-2.31451	2.17716	-0.541958	-0.714734	NA	NA	NA	NA	NA	NA	NA	1	NA	NA	NA	NA
AT1G09090	NADPH oxidase (RbohB)	-0.805027	0.113616	2.12926	0.921504	-0.489585	1.55141	3.58448	4.08077	1.6062	-1.29523	0.44426	2.44229	NA	NA	NA	NA	NA	NA	1	1	NA	NA	NA	1
AT5G51060	NADPH oxidase (RbohC)	-0.537355	5.96839	9.32103	7.31761	1.68023	10.3885	11.6476	4.19534	-2.10307	4.89296	9.01015	4.08548	1	8.5685e-05	8.66905e-15	5.82322e-09	1	2.58509e-16	2.81532e-24	0.605645	1	0.0215762	5.28152e-14	0.852496
AT5G47910	NADPH oxidase (RbohD)	0.227076	1.66602	2.451	1.11105	0.339603	2.76572	3.32615	1.47955	0.148381	2.70029	3.21754	1.54015	1	0.0005642	6.53887e-12	1	1	6.29026e-16	3.45724e-24	0.0207399	1	5.07857e-15	1.80455e-22	0.00633847
AT1G19230	NADPH oxidase (RbohE)	-0.101994	1.98143	1.57922	2.48618	-0.180829	2.33002	5.14843	4.63013	1.02425	1.17861	2.90274	2.74813	1	1	1	0.00135702	1	1	2.80296e-09	4.53342e-14	1	1	0.000356225	2.84596e-05
AT1G64060	NADPH oxidase (RbohF)	-0.359091	0.574887	0.851678	0.60397	-0.211709	1.87408	2.14991	0.508738	-0.151422	0.567596	1.16726	0.960913	1	1	1	1	1	6.52999e-13	6.06185e-18	1	1	1	0.00289675	0.363611
AT4G25090	NADPH oxidase (RbohG)	0.0897171	0.118678	0.299928	0.0198159	0.095615	1.19946	0.537558	0.595724	3.60932	0.282785	0.419814	-0.775544	NA	NA	NA	NA	NA	NA	NA	1	NA	NA	NA	NA
AT5G60010	NADPH oxidase (RbohH)	-0.872072	1.08048	-0.661851	3.48875	1.94013	1.19951	2.51684	3.13091	0.141824	-1.57267	-0.164381	0.831836	NA	NA	NA	NA	NA	NA	1	1	NA	NA	NA	NA
AT4G11230	NADPH oxidase (RbohI)	0.771187	-0.399936	1.05598	1.74535	0.289283	0.972946	0.314366	2.953	-0.2403	-0.301471	0.272985	1.57973	1	1	1	1	1	1	1	0.0885212	1	1	1	1
AT3G45810	NADPH oxidase (RbohJ)	0.0897171	-1.73238	0.299928	0.0198159	0.0826425	1.19946	-0.42419	0.595724	2.00282	1.24453	0.419814	1.05505	NA	NA	NA	NA	NA	NA	NA	1	NA	NA	NA	NA
AT5G23980	Acyltransferase	-1.62927	-0.636298	-1.06485	0.981051	-0.947046	-1.82261	-2.41057	-3.09047	-0.28485	-1.60241	-2.51993	-0.370183	0.00399085	1	1	1	1	0.000324181	1.77179e-08	2.07379e-10	1	0.0252965	9.14171e-09	1
AT1G01590	Ferric-chelate reductase (FRO1)	-1.00455	-2.10129	-3.8188	-3.71504	-1.98114	-2.153	-2.98341	-3.121	0.132866	-2.62888	-3.2875	-2.05712	1	0.305342	4.45414e-06	0.000145018	0.357283	0.00930065	1.9636e-06	4.43476e-06	1	0.0025179	0.00577927	1
AT1G01580	Ferric-chelate reductase (FRO2)	0.91317	0.4301	0.0341057	-0.768744	0.775771	1.02511	-0.703489	-2.77966	0.984511	0.511368	-0.125217	-1.69807	1	1	1	1	1	1	1	0.429777	1	1	1	0.60788
AT5G23990	Ferric-chelate reductase (FRO5)	1.9414	-0.771414	1.24939	-1.91766	1.93758	-0.656472	-0.937952	0.59575	1.04078	1.16785	0.419832	1.148	NA	NA	NA	NA	NA	NA	NA	1	NA	NA	NA	NA
AT5G49730	Ferric reductase-like (NADPH oxidase like) (FRO6)	1.13939	-0.320367	-0.773953	-0.1254	1.96961	-2.46515	-3.55907	-6.95067	1.4488	-0.778379	-1.48646	-2.35943	1	1	1	1	0.00041881	4.99517e-08	2.26936e-19	9.47557e-68	0.743145	1	0.456574	3.95595e-07
AT5G49740	Ferric-chelate reductase (FRO7)	1.33123	-0.167533	-0.971185	-1.24428	0.873029	-2.06346	-3.12324	-6.36156	0.949819	-1.24567	-1.71917	-2.89243	1	1	1	1	1	1.11008e-05	2.00949e-16	1.59601e-67	1	1	0.00463956	8.84809e-14
AT5G50160	Ferric reductase-like (NADPH oxidase like) (FRO8)	-0.91225	-0.676661	-2.04959	-0.377265	-0.726091	-1.73667	-4.23512	-2.80327	-0.158129	-1.67376	-2.65672	0.184265	1	1	2.58024e-05	1	1	0.00558924	5.9886e-31	6.20431e-12	1	0.0157094	1.09338e-10	1
AT5G67590	NADH-ubiquinone oxidoreductase	0.364467	0.217337	0.433597	-0.36539	0.243293	0.397631	0.335165	-0.322355	0.277499	0.273185	0.0999284	-0.0113995	1	1	0.0364378	1	1	0.217303	1	1	1	1	1	1
AT1G23020	putative NADPH oxidase flavocytochrome	-0.869015	-0.625712	-1.36707	-0.164761	-0.137741	-1.2875	-1.67409	-1.14154	0.447667	-1.05698	-1.33377	-0.760641	1	1	5.95357e-05	1	1	0.000468131	9.5256e-09	0.0204047	1	0.0934216	0.000155039	1
AT1G32350	AOX putative	-0.886821	5.62287	6.89176	8.69248	2.40292	6.39302	10.5439	5.36748	-1.99334	2.5728	9.23961	4.5092	1	0.258106	0.0016311	2.78114e-07	1	0.0147154	6.75783e-12	0.698771	1	1	2.05225e-08	1
AT3G22370	AOX1A	0.566225	2.98976	5.46153	5.61616	0.49771	4.8585	7.77141	4.47772	0.881384	3.18873	5.95455	3.82481	1	2.98883e-05	5.04317e-24	1.45195e-25	1	2.24077e-18	4.02477e-51	2.6934e-15	1	2.31855e-06	4.14392e-29	1.89891e-10
AT3G22360	AOX1B	0.0897216	-0.843111	3.00223	8.8315	0.0818686	0.237722	7.29298	5.6997	0.141824	0.282799	4.46518	4.21861	1	1	1	2.89559e-06	1	1	0.00320328	1.39289e-08	1	1	1	0.00332617
AT3G27620	AOX1C	0.288044	-1.51987	-0.903375	-1.29908	-0.422923	-0.325499	0.161394	-0.62187	-0.769491	-0.248557	-0.47134	1.38985	1	1	1	1	1	1	1	1	1	1	1	1
AT5G64210	AOX2	-0.872071	-1.73152	0.299942	2.46281	-1.78067	2.6415	2.17263	3.42312	-2.70004	1.24459	0.419834	3.72916	NA	NA	NA	NA	NA	NA	1	1	NA	NA	NA	NA
AT4G22260	ImmuTans	0.159451	0.216444	0.586892	0.673583	-0.0781078	0.492218	1.20698	2.12674	0.114316	0.146555	0.873303	1.59899	1	1	0.616282	0.0368054	1	1	2.09648e-13	2.42355e-47	1	1	1.18274e-05	1.52614e-25
AT1G48130	1-Cys PrxR	0.0897171	0.118678	-0.66182	0.0198159	1.04263	0.23771	0.537558	0.595724	0.141817	0.282785	-0.541933	0.186204	NA	NA	NA	NA	NA	NA	NA	NA	NA	NA	NA	NA
AT3G11630	2-cys PrxR A	0.728179	0.256711	0.340594	-1.23855	0.765831	0.43884	0.089914	-1.96041	0.578574	0.809544	0.491224	-1.11786	0.541593	1	1	2.15336e-08	0.208705	1	1	6.09338e-25	1	0.0648877	1	2.83414e-06
AT5G06290	2-cys PrxR B	0.245098	-0.0801516	-0.149068	-1.40276	0.378044	0.238151	-0.311533	-2.36184	0.259265	0.479872	0.345756	-1.31768	1	1	1	2.11075e-12	1	1	1	4.79437e-39	1	1	1	1.8114e-10
AT3G06050	2-cys PrxR F	0.507481	0.258226	0.290619	0.103811	0.242686	0.268076	0.286042	0.842787	0.175177	0.0851734	-0.0804752	-0.275822	0.507646	1	1	1	1	1	1	1.20871e-07	1	1	1	1
AT3G26060	PrxR Q	0.725142	0.288394	0.32383	-1.66312	0.567058	0.513272	-0.115187	-1.48022	0.637003	0.759845	0.268313	-1.47919	1	1	1	4.82791e-14	1	1	1	1.992e-10	1	1	1	1.80222e-10
AT1G65990	Type 2 PrxR A	1.92117	1.08043	0.299928	0.0198159	0.0823457	1.19946	-0.42419	2.36485	0.141817	0.282785	1.38156	0.186204	NA	NA	NA	NA	NA	NA	NA	1	NA	NA	NA	NA
AT1G65980	Type 2 PrxR B	0.224921	0.170711	0.17137	0.38856	-0.130223	0.0193496	0.323491	1.49737	-0.0763036	-0.336363	-0.323663	0.687673	1	1	1	1	1	1	1	1.17868e-34	1	1	1	4.88582e-05
AT1G65970	Type 2 PrxR C	0.829478	1.56732	5.23832	8.05536	3.14901	3.23067	7.73427	7.05326	-0.602464	-0.882196	3.76383	6.7368	1	1	0.0647509	2.82849e-09	1	1	9.08388e-08	6.53433e-07	1	1	1	4.8546e-06
AT1G60740	Type 2 PrxR D	-1.75052	0.118684	3.76824	5.21305	0.0818467	0.237722	5.12571	8.04484	3.79482	0.282799	-3.6704	5.98067	1	1	1	0.522981	1	1	1	0.000445432	1	1	1	0.0280207
AT3G52960	Type 2 PrxR E	0.224871	0.233982	0.0739381	-1.20443	0.167347	0.498782	-0.29143	-1.46992	0.127319	0.0715657	0.327477	-1.21898	1	1	1	2.61297e-05	1	1	1	4.77129e-09	1	1	1	1.94804e-05
AT3G03405	Type 2 PrxR -relayed	NA	NA	NA	NA	NA	NA	NA	NA	NA	NA	NA	NA	NA	NA	NA	NA	NA	NA	NA	NA	NA	NA	NA	NA
AT2G04700	Ferredoxin-yhioredoxin reducyase	0.149574	0.201906	0.130605	-0.955213	-0.00158126	0.130168	-0.205832	-1.30526	0.204796	0.267221	0.0800273	-0.73818	1	1	1	9.85748e-14	1	1	1	8.07154e-27	1	1	1	6.07623e-07
AT1G62180	Phosphoadenylyl-sulfate reductase	1.7391	2.14579	1.51136	-0.824526	1.68335	1.39532	2.00834	-0.0642087	1.70907	1.30726	1.95843	-0.176127	2.13023e-18	1.58718e-29	1.60235e-13	0.0505121	2.70295e-17	4.59036e-11	6.7285e-26	1	4.02137e-18	1.77848e-09	1.29795e-24	1
AT1G43560	similar to Thioredoxin	0.390778	-0.0278937	-0.0975778	-1.39399	0.271405	0.0586943	-0.49178	-2.12208	0.19756	0.481201	0.21299	-1.24416	1	1	1	4.80412e-19	1	1	1	1.21728e-43	1	1	1	2.06774e-14
AT1G31020	Thioredoxin family	0.00846915	0.389565	0.373382	0.364465	-0.240523	0.489853	0.783222	0.776267	-0.179059	0.0152107	0.487375	0.337811	1	1	1	1	1	1	0.00572425	0.00694066	1	1	1	1
AT1G52990	Thioredoxin family	-0.0729868	-0.462817	0.00363314	-2.07372	-0.595849	-0.294721	-2.15987	-1.40236	0.444572	-0.0741794	-0.2099	-3.13607	1	1	1	1	1	1	1	1	1	1	1	1
AT1G53300	Thioredoxin family	0.18921	0.113821	-0.165175	-1.06972	0.129631	0.296422	-0.360145	-2.97114	-0.0736874	0.215018	0.302875	-1.63777	1	1	1	1.67579e-22	1	1	1	1.35643e-130	1	1	1	3.62841e-49
AT1G76760	Thioredoxin family	-0.0657017	0.23972	0.0888658	0.719927	-0.249239	-0.149699	0.366358	2.20432	0.386843	0.337268	0.618765	1.26508	1	1	1	1	1	1	1	1.83424e-13	1	1	1	0.347444
AT2G33270	Thioredoxin family	1.05152	2.64132	2.75535	7.70788	1.04368	1.19952	7.41018	6.46755	0.141824	-0.602723	1.76219	5.02254	1	1	1	1	1	1	1	1	1	1	1	1
AT2G42580	Thioredoxin family	-0.26674	-0.257049	-0.595821	-0.185869	0.265271	-0.199023	-0.844662	-1.38177	0.305778	0.0200921	-0.715994	-1.07302	1	1	1	1	1	1	1	0.00545521	1	1	1	1
AT3G06730	Thioredoxin family	0.351641	-0.0983335	-0.368838	-1.31076	0.27723	-0.0373407	-0.507132	-1.83648	-0.122342	0.124124	0.143337	-1.08679	1	1	1	2.57449e-11	1	1	1	2.84593e-20	1	1	1	3.41061e-07
AT3G08710	Thioredoxin family	0.102274	0.968418	1.50206	1.52122	0.0296398	1.70495	2.11497	2.48243	0.0868563	1.49553	1.83927	1.88664	1	0.0100868	1.35568e-10	7.52849e-11	1	1.32954e-14	9.08759e-24	3.09165e-34	1	1.6697e-10	3.48018e-17	2.14533e-18
AT3G20560	Thioredoxin family	0.0711134	-0.0277737	0.222919	-0.208694	0.0473747	0.114966	0.598294	-0.130291	0.204251	-0.0814789	0.370015	-0.29022	1	1	1	1	1	1	4.34299e-05	1	1	1	1	1
AT3G56420	Thioredoxin family	0.0897212	2.70896	4.3304	0.981608	-0.879821	2.67857	2.07446	3.81155	-1.71049	0.282798	-0.541958	1.148	NA	NA	NA	NA	NA	NA	1	1	NA	NA	NA	NA
AT4G04950	Thioredoxin family	0.00520519	-0.272708	-0.630693	-0.378467	-0.292053	-0.499725	-1.08277	-0.953614	-0.17216	-0.303638	-0.608892	-0.321882	1	1	7.41194e-06	1	1	0.0114009	7.8427e-20	1.67844e-13	1	1	9.19783e-05	1
AT3G56420	Thioredoxin family	0.0897212	2.70896	4.3304	0.981608	-0.879821	2.67857	2.07446	3.81155	-1.71049	0.282798	-0.541958	1.148	NA	NA	NA	NA	NA	NA	1	1	NA	NA	NA	NA
AT4G29670	Thioredoxin family	0.164999	0.688427	1.69173	1.67737	-0.0141414	1.88261	2.93305	3.87622	0.161348	0.798699	2.40271	3.09758	1	1	1.34055e-08	2.15472e-08	1	2.57579e-11	2.71888e-31	1.24606e-56	1	1	3.73059e-20	3.02292e-35
AT4G32580	Thioredoxin family	0.0897209	-0.843104	-0.594312	-1.86637	0.0819803	1.19951	-1.31308	-0.366038	-1.70832	-1.57678	-0.541956	-0.71537	NA	NA	NA	NA	NA	NA	NA	1	NA	NA	NA	NA
AT4G37200	Thioredoxin family	0.466705	0.0305548	-0.44703	-1.17197	0.15805	-0.469746	-1.82505	-2.79237	0.467742	0.201337	-0.670546	-1.43504	1	1	1	1.86067e-09	1	1	2.8747e-25	4.43554e-58	1	1	0.410386	3.51865e-15
AT2G40790	Thioredoxin H -related	0.418367	1.96517	0.2926	1.34039	0.930432	-0.567867	-3.31791	1.16234	-0.112639	-0.715596	1.01388	-0.709735	NA	NA	NA	NA	NA	NA	1	1	NA	NA	NA	1
AT3G51030	Thioredoxin H-Type 1 (TRX-H-1)	1.00952	0.140957	0.622572	-0.130324	0.516182	0.957866	0.542303	1.50677	-0.285712	0.228861	0.0791562	-0.600734	1	1	1	1	1	1	1	1	1	1	1	1
AT5G39950	Thioredoxin H-Type 2	-0.087722	0.227623	0.453634	0.835088	-0.0384244	0.41634	0.521344	1.18755	-0.0228448	0.0509581	0.088322	0.809548	1	1	1	6.81439e-09	1	1	0.130754	1.15314e-20	1	1	1	6.68187e-08
AT5G42980	Thioredoxin H-Type 3	-0.0369409	0.226341	0.0499291	-0.0389712	-0.13835	0.342803	0.378399	0.183949	0.285504	0.305915	0.332305	0.653893	1	1	1	1	1	1	1	1	1	1	1	1.024e-05
AT1G19730	Thioredoxin H-Type 4 (TRX-H-4)	0.314458	0.407186	0.519841	0.118865	0.541908	-0.00723559	0.13118	0.574258	0.308356	0.501169	0.0660927	0.0918734	1	1	1	1	1	1	1	0.143663	1	1	1	1
AT1G45145	Thioredoxin H-Type 5 (TRX-H-5)	-0.0587029	-0.0617018	1.55243	2.46237	-0.944489	1.75257	3.79979	4.47936	-1.61686	-2.07764	0.984965	3.36294	1	1	1	0.0379563	1	1	3.76815e-09	9.17535e-14	1	1	1	1.41715e-06
AT1G03680	Thioredoxin M-Type 1 (TRX-M1)	0.0524894	-0.151808	-0.143866	-1.23271	-0.163095	-0.444465	-0.594135	-1.91386	0.0920915	0.0809191	-0.0457159	-0.979393	1	1	1	4.13089e-26	1	0.65279	0.000725357	1.4616e-63	1	1	1	2.5254e-15
AT4G03520	Thioredoxin M-Type 2	0.121406	0.0879554	-0.0519891	-0.947299	0.121732	-0.0634531	-0.529626	-1.38214	0.393681	0.241819	0.0105267	-0.905701	1	1	1	9.9985e-21	1	1	0.000167925	1.06863e-45	0.31894	1	1	1.66703e-18
AT2G15570	Thioredoxin M-Type 3	-0.247993	0.402916	1.02703	0.997779	0.612576	0.658032	0.928974	1.43678	0.392202	0.160286	0.955181	1.24593	1	1	0.000190526	0.000611383	1	1	0.00446509	1.86788e-11	1	1	0.00195588	9.40981e-08
AT3G15360	Thioredoxin M-Type 4	0.244718	0.191915	0.0142093	-1.29121	-0.00326528	0.0100525	-0.666482	-2.42649	0.226093	0.154248	0.120154	-0.924213	1	1	1	1.81101e-17	1	1	0.017053	8.10923e-66	1	1	1	1.6209e-07
AT4G35460	Thioredoxin reductase 1	0.224211	0.0175185	0.214504	0.711336	0.193894	0.124067	0.714518	2.79741	0.310708	0.457428	0.14648	1.22369	1	1	1	0.0826458	1	1	0.111645	1.2258e-70	1	1	1	4.44302e-11
AT2G17420	Thioredoxin reductase 2	0.0534655	0.220479	0.6552	1.31127	0.00633738	0.726788	1.32158	2.76158	0.0285477	0.185445	0.633464	1.81433	1	1	0.0788706	4.6604e-16	1	0.00646545	2.42832e-16	1.59485e-80	1	1	0.166965	3.54948e-33
AT2G41680	Thioredoxin reductase, putative	0.344875	-0.0138346	-0.0702732	-1.10788	0.1986	-0.113241	-0.415269	-1.40094	0.348515	0.356918	0.274203	-1.0823	1	1	1	7.28859e-12	1	1	1	3.26172e-20	1	1	1	3.68655e-11
AT1G50320	Thioredoxin x	0.483257	0.0975802	0.175237	-0.384668	0.201022	0.138563	0.126191	0.319198	0.325345	0.0624488	0.211952	-0.100851	0.0101226	1	1	1	1	1	1	1	1	1	1	1
AT1G03020	Glutaredoxin family	0.499627	0.149163	0.647563	-0.279631	-0.500612	-0.808923	0.352344	0.0385303	-0.0648353	0.333479	0.988292	0.710012	1	1	1	1	1	1	1	1	1	1	1	1
AT1G03850	Glutaredoxin family	-0.995691	0.463547	0.687453	4.89491	0.653765	-0.272827	5.81039	6.22637	0.249986	-0.573084	2.30572	5.36868	1	1	1	1.88341e-05	1	1	2.60813e-07	7.88835e-11	1	1	1	3.085e-07
AT1G06830	Glutaredoxin family	0.273647	0.371202	0.033077	-1.59201	-0.0269896	0.32006	-0.743538	-2.42979	0.380313	0.859677	0.405928	-0.37524	1	1	1	1.0044e-08	1	1	1	2.01741e-23	1	0.980904	1	1
AT1G28480	Glutaredoxin family	0.0623723	0.057819	1.29463	3.43195	-0.00586142	3.97922	6.79599	5.15795	-2.59779	-0.613277	2.99779	3.67918	1	1	1	1	1	0.35562	9.15798e-09	5.89628e-05	1	1	1	0.396979
AT2G20270	Glutaredoxin family	0.533245	0.472647	0.767295	-0.182212	0.417418	0.583268	0.916135	0.470753	0.234212	0.685059	0.512307	0.0468329	0.0495537	0.521669	3.93001e-07	1	1	0.00512089	3.84347e-11	1	1	3.11554e-05	0.162344	1
AT2G30540	Glutaredoxin family	-0.237402	-1.30147	-1.39438	-2.00707	-1.05917	-2.54534	-1.28092	-1.627	-1.00495	-0.831682	-1.15359	-1.24679	1	0.00197749	0.000105737	2.34608e-12	1	2.47033e-14	0.00299111	9.58815e-06	0.242619	1	0.00671667	0.000759546
AT2G47870	Glutaredoxin family	-2.26825	-0.377506	0.0897115	1.6038	-1.98888	-0.0744161	0.283862	-0.794015	0.57286	0.343808	0.925035	2.06961	0.000307817	1	1	1	0.00225309	1	1	1	1	1	1	1
AT2G47880	Glutaredoxin family	-2.13138	-1.8306	-1.56221	-1.59723	-2.10127	-1.93312	-1.88312	-3.14438	-1.01784	-0.579623	-1.0265	-0.0755684	1.26556e-06	0.000101388	0.021765	0.00821528	0.000450456	0.000317272	0.00741229	6.76752e-09	1	1	1	1
AT3G02000	Glutaredoxin family	NA	NA	NA	NA	NA	NA	NA	NA	NA	NA	NA	NA	NA	NA	NA	NA	NA	NA	NA	NA	NA	NA	NA	NA
AT3G62930	Glutaredoxin family	-0.626008	-0.224922	0.880631	-0.834645	0.316585	-0.56092	-0.974118	-2.94728	-1.15831	0.722669	0.323508	-1.49538	1	1	1	1	1	1	1	4.46356e-08	1	1	1	0.289761
AT3G62950	Glutaredoxin family	-0.680428	-0.75535	-0.160613	0.0324556	0.389425	-1.40057	-0.580251	-3.2068	0.0111842	-0.734889	-1.05883	-1.16177	1	1	1	1	1	6.89872e-05	1	1.08016e-24	1	1	0.049071	0.00517064
AT3G62960	Glutaredoxin family	2.30975	0.656681	1.61736	1.24074	1.30735	1.08224	1.9265	1.70436	1.05876	0.0682176	2.03993	1.81766	1	1	1	1	1	1	1	1	1	1	1	1
AT4G15660	Glutaredoxin family	-0.341962	-0.278889	0.563632	-1.10534	0.218506	-0.291448	-0.243904	-2.19925	-0.793801	0.381716	0.163392	-0.290416	1	1	1	6.78598e-10	1	1	1	1.48435e-41	0.000355187	1	1	1
AT4G15660	Glutaredoxin family	-0.341962	-0.278889	0.563632	-1.10534	0.218506	-0.291448	-0.243904	-2.19925	-0.793801	0.381716	0.163392	-0.290416	1	1	1	6.78598e-10	1	1	1	1.48435e-41	0.000355187	1	1	1
AT4G15680	Glutaredoxin family	1.11567	0.705889	2.21093	0.125164	0.420155	-0.10437	1.79084	0.304908	0.0584097	1.69816	1.52187	0.638786	1	1	1.83207e-07	1	1	1	0.000308227	1	1	0.00189685	0.031665	1
AT4G15690	Glutaredoxin family	0.527621	0.446061	1.3596	-0.1016	0.322049	0.260546	0.845181	-1.03882	-0.135894	0.909452	0.708589	0.102856	1	1	1.33489e-07	1	1	1	0.185493	0.00558156	1	0.0452336	1	1
AT4G15700	Glutaredoxin family	0.845272	0.52983	2.0003	0.269417	0.54913	0.279712	1.14323	-0.175714	-0.0285778	1.21903	1.31857	0.911531	0.6442	1	2.07505e-19	1	1	1	3.51185e-05	1	1	4.5788e-06	1.1065e-07	0.0395445
AT4G28730	Glutaredoxin family	0.58787	-0.198951	-0.237739	-0.69104	-0.0332524	-0.087239	-0.553073	-0.349439	0.384558	-0.00544945	-0.109208	-0.957706	0.00332593	1	1	1.12008e-05	1	1	0.0584181	1	1	1	1	2.32341e-12
AT4G33040	Glutaredoxin family	0.138363	-0.29314	-0.59611	0.0196589	-0.533473	-0.55179	-0.782397	-0.0182204	0.048128	-0.565285	0.113172	0.575501	1	1	1	1	1	1	1	1	1	1	1	1
AT5G11930	Glutaredoxin family	0.526888	1.28202	-0.273265	-0.331545	-0.510634	-0.627808	-0.253528	-1.70865	0.420298	-0.949558	0.547877	-2.7452	1	1	1	1	1	1	1	1	1	1	1	1
AT5G14070	Glutaredoxin family	-0.490121	-2.74219	-1.17855	1.91271	2.52465	-0.724073	0.547559	0.595754	0.721233	-1.2981	-1.16957	2.64474	NA	NA	NA	NA	NA	NA	1	1	NA	NA	NA	1
AT5G18600	Glutaredoxin family	0.18989	0.128671	0.408749	-0.448371	0.588697	0.137589	0.0128781	-1.37996	0.282498	0.497983	-0.0551167	-0.331203	1	1	1	1	1	1	1	2.22825e-10	1	1	1	1
AT1G77370	Glutaredoxin putative	0.210786	0.533374	1.16874	1.17284	0.126823	0.857408	1.60062	2.45761	0.0602267	-0.23823	0.382338	1.79658	1	1	0.000497843	0.000462675	1	0.835924	4.10732e-10	1.46658e-27	1	1	1	1.89813e-13
AT5G20500	Glutaredoxin putative	0.311009	0.241132	0.366111	0.0373294	0.323819	0.37687	0.382439	0.11672	-0.00953564	0.0462478	-0.101748	-0.384626	1	1	0.626506	1	1	0.284063	0.329649	1	1	1	1	0.485883
AT5G40370	Glutaredoxin putative	-0.0117834	0.379307	0.686518	0.841335	-0.252663	0.520727	1.01932	1.95098	0.0752564	0.423738	0.367376	1.40694	1	1	0.478493	0.00471583	1	1	7.63076e-06	7.05432e-29	1	1	1	9.07606e-14
AT5G63030	Glutaredoxin putative	0.0752652	0.359219	0.284587	0.288073	-0.0393916	0.131438	0.2594	0.888414	0.200261	-0.0718541	-0.0371264	0.257718	1	1	1	1	1	1	1	1.60132e-07	1	1	1	1
AT3G11920	Glutaredoxin-related	-1.74869	-0.843107	0.299941	1.47906	0.0770108	-2.22079	-1.32256	-2.25434	-1.71056	0.282798	-0.541958	1.148	NA	NA	NA	NA	NA	NA	NA	1	NA	NA	NA	NA
AT1G05240	PRX1	-0.170395	0.112495	0.743165	-4.2707	-1.19815	-0.757414	-2.26929	-1.7244	-0.102777	0.283925	0.267648	-2.02388	NA	NA	1	1	1	1	1	1	1	1	1	1
AT1G05250	PRX2	0.0897171	1.08043	0.299928	0.0198159	0.0820131	0.23771	0.537558	0.595724	0.141817	0.282785	0.419814	0.186204	NA	NA	NA	NA	NA	NA	NA	NA	NA	NA	NA	NA
AT1G05260	PRX3	0.0835409	0.518025	0.910068	-0.338326	1.04362	-0.724073	1.54418	4.06691	1.0482	1.75457	0.419835	1.23886	NA	NA	NA	NA	NA	NA	1	1	NA	NA	NA	1
AT1G14540	PRX4	2.24038	8.51511	8.19503	6.30726	1.48153	9.66179	10.8593	0.980576	0.624976	7.74269	10.0481	0.810138	1	7.47723e-13	1.40158e-12	1.41466e-05	1	3.78429e-18	1.87999e-20	1	1	2.62003e-11	2.99782e-18	1
AT1G14550	PRX5	1.05151	3.08101	1.80262	0.981608	1.94094	3.39337	5.26132	1.18933	0.141824	1.24459	2.91163	0.0303912	NA	NA	NA	NA	NA	NA	1	1	NA	NA	NA	NA
AT1G24110	PRX6	0.0897196	0.118682	-0.661838	0.98159	0.0823353	1.19949	3.64587	0.59574	1.10359	-0.67898	0.419826	4.45572	NA	NA	NA	NA	NA	NA	1	1	NA	NA	NA	NA
AT1G30870	PRX7	1.05146	0.118678	0.299928	2.43556	-0.879076	0.23771	0.537558	2.43627	-1.73097	2.71299	1.38156	2.53226	NA	NA	NA	NA	NA	NA	NA	1	NA	NA	NA	NA
AT1G34510	PRX8	0.0897171	0.118678	0.299928	0.0198159	1.04263	0.23771	0.537558	0.595724	-0.81993	0.282785	1.38156	0.186204	NA	NA	NA	NA	NA	NA	NA	NA	NA	NA	NA	NA
AT1G44970	PRX9	0.0897171	0.118678	0.299928	0.0198159	-0.879146	1.1251	1.4993	0.595724	0.141817	0.282785	0.419814	0.186204	NA	NA	NA	NA	NA	NA	NA	1	NA	NA	NA	NA
AT1G49570	PRX10	0.0897171	0.118678	0.299928	-0.941931	0.0821857	0.23771	0.537558	2.99858	1.10356	0.282785	0.419814	0.186204	NA	NA	NA	NA	NA	NA	NA	NA	NA	NA	NA	NA
AT1G68850	PRX11	-5.59413	-0.630124	1.08409	-1.7361	-0.230132	1.19952	1.49938	-2.83206	-3.7107	-2.18301	-3.02584	-5.07001	NA	NA	1	1	1	1	1	1	1	1	1	1
AT1G71695	PRX12	-0.321638	-0.421586	-0.942841	-1.41981	-0.0685112	-1.29635	-2.00641	-3.44949	-0.197936	-0.730974	-1.52423	-1.73194	1	1	0.00111716	6.53983e-12	1	1.53512e-09	5.38011e-26	7.50185e-73	1	0.497101	4.76271e-14	2.34581e-18
AT1G77100	PRX13	0.0897171	0.118678	0.299928	0.0198159	0.0820625	0.23771	0.537558	1.55747	0.141817	0.282785	0.419814	1.14795	NA	NA	NA	NA	NA	NA	NA	NA	NA	NA	NA	NA
AT2G18140	PRX14	0.089721	-2.31688	0.299941	0.981606	-2.36433	1.07483	-1.90513	-1.85492	0.141823	-3.9164	-1.13087	0.186212	NA	NA	NA	NA	NA	NA	NA	1	NA	NA	NA	NA
AT2G18150	PRX15	0.0703546	-0.507708	1.31679	-0.424173	-1.77429	1.19952	2.40451	-0.556924	1.10362	0.291183	-2.01134	-1.7138	NA	NA	NA	NA	NA	NA	1	1	NA	NA	NA	1
AT2G18980	PRX16	0.682144	0.223776	1.77336	-0.865994	0.0829048	-0.490204	1.11784	-2.57914	2.04153	0.279971	2.85876	-2.03162	NA	NA	NA	NA	NA	NA	1	1	NA	NA	NA	1
AT2G22420	PRX17	-0.365491	-1.39669	-1.35439	-0.956593	0.0817219	-1.6716	-2.11759	-2.57167	-0.799916	-1.92847	-2.08569	-2.44373	1	0.000201484	0.000791441	1	1	6.28588e-07	9.33829e-12	2.12638e-12	1	6.14434e-10	4.5846e-11	1.52063e-14
AT2G24800	PRX18	0.0897171	0.118678	0.299928	0.0198159	1.04282	0.23771	0.537558	1.55747	-0.81993	1.24453	0.419814	1.14795	NA	NA	NA	NA	NA	NA	NA	1	NA	NA	NA	NA
AT2G34060	PRX19	0.0978179	-0.378495	-0.911331	-1.64975	0.329691	-1.50995	-2.74146	-4.27946	0.125244	0.202161	-0.936982	-2.29051	1	1	1	5.04743e-07	1	5.97316e-06	7.80356e-17	2.47943e-20	1	1	1	3.00418e-11
AT2G35380	PRX20	-1.33713	-1.64143	1.21993	-0.257336	-1.14562	-2.20497	-1.30468	0.595754	-0.260615	-2.57852	0.448034	-1.37003	NA	NA	NA	NA	NA	NA	1	1	NA	NA	NA	1
AT2G37130	PRX21	-1.80528	-1.52847	-2.17706	-0.370729	-0.226284	-1.49306	-1.29131	0.821961	-0.894973	-2.22567	-2.12862	0.119882	1	1	1	1	1	1	1	1	1	1	1	1
AT2G38380	PRX22	-3.1289	0.139532	-0.968452	-0.689397	-1.42362	-1.6137	1.11584	0.15857	-0.30647	-5.91072	-3.79597	-2.05047	1	1	1	1	1	1	1	1	1	1	1	1
AT2G38390	PRX23	-1.50326	1.59696	1.63564	-2.54194	0.0819377	0.237721	-1.90623	0.595752	1.10362	-2.16004	2.27056	-3.25849	NA	NA	NA	NA	NA	NA	1	1	NA	NA	NA	1
AT2G39040	PRX24	-0.87203	0.118678	0.299928	0.0198159	0.0821611	0.23771	0.537558	-0.366023	1.10356	-0.678962	0.419814	0.186204	NA	NA	NA	NA	NA	NA	NA	NA	NA	NA	NA	NA
AT2G41480	PRX25	-0.688937	-0.110735	-0.853225	0.0273005	-1.32752	0.401891	-0.22584	-2.34862	0.345336	0.471956	0.864177	0.587727	1	1	1	1	1	1	1	1	1	1	1	1
AT2G43480	PRX26	0.0897171	1.08043	0.299928	0.0198159	0.0825409	-1.61801	0.537558	2.36485	0.141817	-0.678962	2.25038	2.13753	NA	NA	NA	NA	NA	NA	NA	1	NA	NA	NA	NA
AT3G01190	PRX27	1.05146	-0.843069	-0.66182	0.0198159	1.04309	-0.724037	0.537558	-0.155599	1.10356	-0.678962	0.419814	1.14795	NA	NA	NA	NA	NA	NA	NA	1	NA	NA	NA	NA
AT3G03670	PRX28	0.0897215	0.118684	3.49162	6.27789	0.081875	1.59778	4.87234	9.0066	-0.819971	4.13727	5.91409	7.03319	1	1	1	1	1	1	1	0.00643281	1	1	1	1
AT3G17070	PRX29	-0.153137	-0.0356912	0.139729	-0.218081	-0.379163	-0.457998	-1.17684	-3.74964	-0.234333	-0.510909	-1.00588	-1.3569	1	1	1	1	1	1	0.000475985	5.64858e-37	1	1	0.0220864	2.60362e-06
AT3G21770	PRX30	0.340434	0.223702	0.577329	-0.612237	1.04917	0.853324	0.0322989	-1.359	-0.0585193	0.149787	-0.0577326	0.124308	1	1	1	1	1	1	1	1	1	1	1	1
AT3G28200	PRX31	-0.122297	0.257088	0.255314	-0.106596	0.303039	0.860826	-0.271402	-1.62899	0.2907	0.348202	0.242579	-1.18908	1	1	1	1	1	0.00367919	1	6.36862e-17	1	1	1	2.77878e-08
AT3G32980	PRX32	-2.26684	-0.749373	-0.789293	0.229803	-1.11406	-1.89928	-3.18668	-3.4446	-1.67067	-1.9668	-2.54814	-0.85905	0.000101938	1	1	1	1	0.0337157	3.37673e-09	1.83143e-08	0.715726	0.0496219	0.000185993	1
AT3G49110	PRX33	-1.58823	1.45125	3.5104	5.38532	0.513257	5.05063	6.56828	3.61063	0.993142	1.54987	3.85765	5.61105	1	1	0.513383	1.00876e-05	1	5.03621e-05	8.0244e-11	0.163832	1	1	0.220892	4.53406e-07
AT3G49120	PRX34	0.0484526	0.371379	1.3603	2.73343	-0.290896	1.50033	3.25135	4.79612	-0.356472	-1.16207	1.80796	3.27416	1	1	1	0.0222301	1	1	0.000147106	2.8631e-13	1	1	1	0.000112017
AT3G49960	PRX35	1.65989	1.13379	-0.661852	-0.857267	1.97762	3.09435	2.43664	1.55755	1.62273	0.606527	0.419835	0.186213	NA	NA	NA	NA	NA	NA	1	1	NA	NA	NA	NA
AT3G50990	PRX36	0.0897171	1.08043	-0.66182	0.0198159	1.04311	1.19946	0.537558	0.595724	0.141817	0.282785	1.28863	1.99122	NA	NA	NA	NA	NA	NA	NA	1	NA	NA	NA	NA
AT4G08770	PRX37	-2.78198	2.47928	2.87701	8.91255	3.19856	5.59129	11.4943	6.58682	-1.70584	2.36396	5.3388	6.64959	1	1	1	9.7668e-07	1	1	6.65328e-07	0.00511063	1	1	1	0.00539371
AT4G08780	PRX38	-3.09122	1.20923	0.69873	6.14183	1.82155	3.32143	6.11434	6.45144	-1.70464	1.24459	2.22892	6.55188	1	1	1	1	1	1	1	0.00312678	1	1	1	1
AT4G11290	PRX39	0.499321	-0.839568	-2.25483	-0.182909	3.56231	3.31667	2.5499	2.57698	0.31778	0.591702	-1.49349	3.03087	1	1	1	1	1	1	1	1	1	1	1	1
AT4G16270	PRX40	0.58198	0.849135	1.45586	0.381051	-0.0550229	0.15842	0.231109	0.504045	0.147118	0.870799	0.333293	0.102617	NA	NA	1	1	1	1	1	1	1	1	1	1
AT4G17690	PRX41	-0.872043	-0.767307	0.299932	0.0198162	-0.879124	0.237714	1.49933	6.42969	0.141819	-1.57145	-0.541941	6.12587	NA	NA	NA	NA	NA	NA	1	1	NA	NA	NA	1
AT4G21960	PRX42	-0.160293	-0.160933	-0.847437	-0.836802	-0.223674	-0.935968	-2.13775	-3.31804	0.0217969	-0.844807	-1.56819	-1.31366	1	1	1	1	1	0.360973	2.63826e-18	1.26031e-47	1	1	1.36763e-08	3.94766e-05
AT4G25980	PRX43	-0.263257	0.841466	0.463149	0.564813	-0.876718	-1.04731	0.635722	0.719199	-0.0231577	-0.525239	0.415239	0.372245	1	1	1	1	1	1	1	1	1	1	1	1
AT4G26010	PRX44	1.94234	-0.871764	1.26173	0.0198168	0.0818969	2.12097	2.01965	0.595752	2.03378	-0.306425	3.62011	-2.2565	NA	NA	NA	NA	NA	NA	NA	1	NA	NA	NA	NA
AT4G30170	PRX45	0.0897207	-0.515678	-1.57076	0.0198167	0.0820262	0.825554	0.537579	0.595748	1.9544	0.282797	0.419831	-0.775575	NA	NA	NA	NA	NA	NA	NA	1	NA	NA	NA	NA
AT4G31760	PRX46	1.05152	1.05024	0.307503	0.906694	1.04361	-0.724073	1.68294	3.8097	-0.444575	-2.60479	-0.362746	1.9391	NA	NA	NA	NA	NA	NA	1	1	NA	NA	NA	1
AT4G33420	PRX47	-0.0705511	1.44033	2.03481	4.10225	0.367541	2.63495	4.23708	3.18749	0.607933	1.7158	2.27181	2.91791	1	1	1	3.81916e-11	1	0.00554094	2.70282e-13	1.41117e-06	1	1	0.116584	5.86127e-05
AT4G33870	PRX48	1.05149	1.32733	0.299934	0.0198163	-0.479317	0.237715	2.29923	0.595737	1.08266	-2.13776	-2.44023	1.14798	NA	NA	NA	NA	NA	NA	NA	1	NA	NA	NA	NA
AT4G36430	PRX49	-0.892972	-0.0162856	1.14327	0.230789	-0.509627	0.233806	3.85404	0.38453	0.19774	-0.660533	-0.629188	-1.38011	1	1	1	1	1	1	1	1	1	1	1	1
AT4G37520	PRX50	-0.973211	-0.833265	-0.935575	1.63183	0.966814	-0.8056	-0.556656	2.39536	0.51629	-1.37214	-1.15484	1.35685	1	1	1	0.197611	1	1	1	1.98224e-06	1	1	1	1
AT4G37530	PRX51	-0.0578823	-0.0206359	0.755477	3.41252	0.814341	0.920332	1.92314	3.85783	0.618901	-1.0668	0.429806	2.78631	1	1	1	5.71755e-13	1	1	0.0400543	1.88509e-17	1	1	1	9.71801e-08
AT5G05340	PRX52	-1.57754	-1.79608	-0.987187	-0.321694	-0.153758	-1.03176	2.72786	5.39639	-0.90665	-2.51077	-3.09606	-0.825103	1	1	1	1	1	1	1	9.01266e-07	1	1	1	1
AT5G06720	PRX53	-0.616028	-0.356427	-0.0194529	-1.48664	-0.252469	1.56325	1.54479	-0.159201	0.592706	-1.26031	-0.377885	-1.35427	1	1	1	1	1	1	1	1	1	1	1	1
AT5G06730	PRX54	0.503897	-0.0743722	0.887239	3.25593	-0.330797	-0.218673	3.78965	5.6095	-0.750891	0.695447	4.87464	1.29715	1	1	1	0.669317	1	1	0.0291763	1.24145e-07	1	1	1	1
AT5G14130	PRX55	-2.36962	-3.73029	-0.143624	-3.12184	-0.879842	1.19951	-0.360699	0.595752	-2.29985	-3.15838	-2.02261	-3.00031	NA	NA	NA	NA	NA	NA	1	1	NA	NA	NA	NA
AT5G15180	PRX56	-0.971221	0.335761	-0.836864	-0.44458	0.198818	0.896879	-1.25873	-0.0978035	0.831137	1.13927	0.544188	0.595342	1	1	1	1	1	1	1	1	1	1	1	1
AT5G17820	PRX57	-1.81493	0.11868	2.15557	0.0198161	-0.879155	0.237713	0.537564	-0.366027	-0.143545	-0.67897	0.419819	0.186206	NA	NA	NA	NA	NA	NA	NA	1	NA	NA	NA	NA
AT5G19880	PRX58	-2.06621	1.96186	4.191	6.19476	-1.13917	6.07534	6.39002	3.75643	-1.94091	-1.85099	3.02458	2.83041	1	1	0.0920421	3.31987e-06	1	0.260764	0.100449	0.0491998	1	1	1	1
AT5G19890	PRX59	-1.72029	-2.72937	-1.59995	2.21066	-1.78679	-3.63813	-1.89574	3.04462	1.99862	-1.93168	0.419831	2.01837	NA	NA	NA	NA	NA	NA	NA	1	NA	NA	NA	NA
AT5G22410	PRX60	1.05146	0.118678	0.299928	0.0198159	0.0820625	0.23771	-0.42419	0.595724	0.141817	0.282785	0.419814	0.186204	NA	NA	NA	NA	NA	NA	NA	NA	NA	NA	NA	NA
AT5G24070	PRX61	0.0897171	-0.843069	0.299928	-0.941931	-1.79302	0.23771	-0.42419	1.55747	-2.27027	1.24453	-1.4327	0.186204	NA	NA	NA	NA	NA	NA	NA	1	NA	NA	NA	NA
AT5G39580	PRX62	-3.82927	3.91198	5.16075	5.58062	3.18544	5.48729	6.41074	2.43075	-0.160617	3.68428	5.2891	2.76768	1	1	0.125864	0.028168	1	0.00457213	5.37686e-05	1	1	1	0.0205258	1
AT5G40150	PRX63	-0.0382947	-0.34197	-1.20911	-1.68126	-0.117698	-0.601426	-2.32762	-3.54384	-0.188256	-1.08049	-1.08819	-2.30618	1	1	0.000947069	1.17295e-08	1	1	1.40899e-15	1.66296e-18	1	0.00933466	0.0470417	7.97777e-09
AT5G42180	PRX64	2.98824	2.53933	-0.667947	0.581119	2.56265	-2.93836	-1.32267	-0.366041	0.141824	0.282799	1.3265	-2.66723	NA	NA	NA	NA	NA	NA	1	1	NA	NA	NA	NA
AT5G47000	PRX65	-1.74829	0.118684	3.469	6.06071	0.0820253	-0.72407	-0.424209	1.6466	4.44688	-1.57664	-5.25859	3.0556	NA	NA	NA	1	NA	NA	1	1	1	1	NA	1
AT5G51890	PRX66	0.881388	0.920691	0.337067	0.417372	0.887332	2.11257	1.98829	1.94467	1.03334	1.01165	0.536406	0.601564	1	1	1	1	1	4.92665e-05	0.000304596	0.000652761	1	1	1	1
AT5G58390	PRX67	-1.1685	-1.20097	-1.0639	0.291559	0.246435	-0.109192	-1.00619	1.85072	2.91543	1.25137	-0.283977	1.73456	1	1	1	1	1	1	1	1	1	1	1	1
AT5G58400	PRX68	-0.87203	0.118678	0.299928	0.0198159	1.04282	0.23771	0.537558	0.595724	0.141817	0.282785	1.38156	0.186204	NA	NA	NA	NA	NA	NA	NA	1	NA	NA	NA	NA
AT5G64100	PRX69	0.0803285	4.03052	3.0855	3.44862	1.40671	0.579999	2.39964	1.25793	-0.819971	2.13621	4.27874	1.70436	NA	NA	NA	1	NA	NA	1	1	1	1	NA	1
AT5G64110	PRX70	1.05152	3.30735	3.897	4.01517	1.9395	3.74108	3.30459	2.68389	-1.75146	-0.454108	3.53599	1.96064	NA	NA	NA	1	NA	NA	1	1	1	1	NA	1
AT5G64120	PRX71	-0.425933	1.41682	2.64439	3.1236	0.973507	4.14919	5.00192	1.31118	-0.533641	1.71272	3.38052	1.82832	1	1	0.00737116	4.06104e-05	1	3.10839e-11	1.63255e-17	1	1	1	1.64673e-06	1
AT5G66390	PRX72	0.090956	1.81865	5.63688	2.61671	0.977645	3.71712	3.1257	4.22077	0.723031	1.12641	1.52435	3.0304	1	1	0.468982	1	1	1	1	0.000115955	1	1	1	0.702835
AT5G67400	PRX73	1.05146	-0.843069	0.299928	0.928548	-1.79297	2.61268	0.537558	1.51045	-0.81993	-0.678962	0.419814	0.186204	NA	NA	NA	NA	NA	NA	NA	1	NA	NA	NA	NA
