## Supplemental Data 8 for "The transcriptomic landscape of the photoperiodic stress response in *Arabidopsis thaliana* resembles the response to pathogen infection"

### Sheet: Tabelle1
Supplemental Data 8. Transcript profile of SA biosynthesis and signaling genes after photoperiod stress. Fold change (FC) is given for all experimental conditions. p-values as calculate according to Bonferroni. Hierarchical clustering of genes involved in salicylic acid biosynthesis and signaling based on these expression levels is shown in Figure 6.
ATG		FC												p-value
		WT				ahk2 ahk3				cca1 lhy				WT				ahk2 ahk3				cca1 lhy
	Gene Name	0h	4h	6h	12h	0h	4h	6h	12h	0h	4h	6h	12h	0h	4h	6h	12h	0h	4h	6h	12h	0h	4h	6h	12h
ICS1	AT1G74710	0.966323	3.46336	5.31938	3.55196	0.563061	5.58219	5.744	2.95433	0.622264	3.01448	5.02387	2.61584	1	4,1041167979e-07	1,5809192818e-20	1,32331679e-07	1	8,1761050876e-23	2,3227862733e-24	0,00025974122715	1	0,00011764290233	5,3149984473e-18	0,0088077605173
ICS2	AT1G18870	-0.773502	0.193082	-0.361271	0.692892	-1.95437	-0.428808	-0.511889	0.152334	-1.1363	-1.05195	-0.49929	0.785695	1	1	1	1	8,1674308322e-05	1	1	1	1	1	1	1
PBS	AT5G13320	1.10498	3.52198	5.33219	4.03397	0.204864	5.89404	6.02964	2.5883	-0.306081	3.40407	5.86614	2.88285	1	0,00192171741	1,4244090761e-11	2,1095776877e-05	1	1,4382880833e-14	1,7358649972e-15	1	1	0,0057015894326	2,1064918549e-14	0,26786307929
EPS1	AT5G67160	0.0452106	-0.391655	-0.788789	-0.745379	-0.34658	-0.879628	-1.53282	-1.42353	-0.0292567	-1.08192	-0.970054	-0.791595	1	1	1	1	1	0,59374668526	2,2396373826e-06	7,1568345044e-07	1	0,0002497751315	0,041909858394	0,69036221583
EDS5	AT4G39030	0.840662	2.17012	4.28967	3.31589	-0.0219865	4.81904	5.53741	2.92528	-0.85283	2.02109	4.09282	2.77428	1	0,35592920173	5,7999663793e-13	1,4834668188e-06	1	7.50612e-07	2,9304923406e-23	0,00018133712647	1	1	1,765015616e-11	0,00094877694824
AtCM1	AT3G29200	0.358033	-0.472858	-0.788571	-0.857612	-0.0721488	-0.339845	0.671003	-0.427764	0.246152	-0.528881	-0.839339	-0.833645	1	0,92702646938	8,3128842545e-07	8,2545168537e-09	1	1	0,00015233954224	1	1	0,11235399599	8,0913660566e-08	1,8800450048e-07
AtCM2	AT5G10870	0.307829	0.333575	0.330562	0.381158	0.153268	0.214912	-0.0956036	-0.291882	0.183784	-0.0223939	-0.18465	0.148335	1	1	1	1	1	1	1	1	1	1	1	1
AtCM3	AT1G69370	0.154525	-0.40609	-0.700362	-0.0996024	0.172531	-0.587531	-1.15615	-0.158079	-0.307994	-0.97965	-1.39946	0.805972	1	1	1	1	1	1	0,0015190060803	1	1	0,017892296768	5,1574078179e-07	0,62493762994
PAL1	AT2G37040	2.41218	1.76818	2.60431	1.0641	1.80191	4.4251	5.95278	1.87613	0.465507	0.769092	1.8315	0.98405	0,0031381733506	1	0,00028987408543	1	1	1,7298210516e-17	5,0205677587e-34	1	1	1	1	1
PAL2	AT3G53260	2.6374	2.33755	2.68283	0.492182	1.86736	3.62159	4.74858	0.722564	1.52518	2.36723	2.23961	0.00912417	6,8616639639e-10	3,2387859657e-07	2,126399163e-10	1	0,001610548692	3,6451188909e-21	2,173779608e-38	1	0,2248881335	1,7242962048e-07	1,976201509e-06	1
PAL3	AT5G04230	-0.435343	-0.248522	-0.900747	-0.7305	-0.0930411	-0.241069	-2.34428	-2.83101	0.288009	0.155201	-0.407366	-2.10373	1	1	1	1	1	1	1,2878890056e-10	2,0811921033e-15	1	1	1	1,792901174e-07
PAL4	AT3G10340	0.484551	-0.0437018	-0.158727	-0.0638428	0.980705	0.337936	1.63462	-0.312725	-0.163558	0.0721262	-0.711946	-0.621849	1	1	1	1	1	1	1	1	1	1	1	1
AIM1	AT4G29010	0.119269	0.454387	0.260693	0.405547	0.110171	0.0788841	0.0178375	0.218213	0.235962	-0.120218	-0.0985513	0.240383	1	0,058931682167	1	0,65756990818	1	1	1	1	1	1	1	1
MFP2	AT3G06860	0.0304809	0.170427	0.39495	0.793442	-0.13825	0.311808	0.739955	1.54986	0.0428073	-0.226197	0.172678	1.00209	1	1	1	0,00024739487879	1	1	0,0024720130559	2,1671797749e-24	1	1	1	1,5591873819e-08
SARD1	AT1G73805	0.878402	1.95682	2.77605	1.16259	0.721271	3.99304	2.84808	1.15198	0.208464	3.14644	3.26323	2.26839	1	0,10394293359	2,1991381291e-06	1	1	4,7829758643e-16	8,3781204137e-07	1	1	5,1322966224e-09	6,4779518577e-10	0,0030417571008
CBP60g	AT5G26920	0.884342	3.25086	3.96258	2.40771	1.14898	2.65349	3.1055	0.494424	0.655175	4.07919	4.43508	1.87811	1	1,610713629e-08	5,311268378e-14	0,0024517226035	1	9,8047152478e-05	1,695978922e-07	1	1	5,9722625949e-15	3,527931072e-18	0,76951405633
TCP8	AT1G58100	0.167069	0.169763	0.670406	0.206585	0.271668	0.423507	0.629823	0.909964	0.061192	0.353707	0.376907	0.44768	1	1	3,6758494672e-08	1	1	0,14473448426	5,4358879112e-07	3,4111345158e-18	1	1	1	0,074227618299
TCP9	AT2G45680	-1.22433	1.30061	2.14068	0.0198168	-2.1369	0.206267	-0.42421	0.595753	-0.641925	-0.897131	-1.42665	0.186213	NA	NA	NA	NA	NA	NA	1	1	NA	NA	NA	NA
NTL9	AT4G35580	-0.238267	-0.117439	-0.1097	0.286067	-0.0574863	-0.346028	0.0960143	0.254991	-0.122233	-0.44414	-0.275407	0.614983	1	1	1	1	1	1	1	1	1	0,011135486925	1	1,5817515821e-07
CHE	AT5G08330	-0.214953	-0.0235287	-0.412639	-0.593119	0.363933	-0.0184063	-1.41781	-3.93735	-0.213282	0.348897	-0.961893	-1.64988	1	1	1	1	1	1	0,069351416454	2,650573419e-25	1	1	1	0,00093377533064
WRKY28	AT4G18170	-0.537208	-0.16251	2.34258	1.11077	0.975823	3.07504	6.35586	3.458	-1.75635	0.215459	2.27296	1.82003	1	1	1	1	1	0,0098605801903	4,7762009694e-21	8,4675879047e-05	1	1	1	1
WRKY46	AT2G46400	2.15056	4.3186	5.29894	3.57342	1.14757	6.97325	6.24066	2.01054	0.0398602	5.06305	6.36812	3.08038	1	5,9058395746e-08	2,319959377e-13	0,00017333287829	1	7,4233235525e-25	1,6001253725e-19	1	1	5,8609907911e-12	1,8799172793e-20	0,013223451129
WRKY8	AT5G46350	-0.216888	0.56105	2.27073	1.33071	0.147462	2.66638	3.74393	2.81773	-1.12076	0.0390666	1.85001	0.355008	1	1	0,018794415453	1	1	0,00035478857727	2,6943223397e-11	2,6910136763e-05	1	1	1	1
WRKY48	AT5G49520	0.519548	3.54037	4.86285	2.43191	1.71944	5.20208	5.87583	2.28904	-0.233186	3.15356	4.58613	2.14685	1	2,1817061523e-07	2,3022650569e-16	0,064332088333	1	3,523438629e-19	3,5279660427e-25	0,25417500516	1	2,6729500484e-05	2,2964880481e-14	0,75687000799
EIN3	AT3G20770	-0.375527	0.374931	0.716619	0.834134	0.0209442	0.423177	0.910518	1.16336	0.0524459	0.121231	0.762863	1.07628	1	1	0,00023359581509	6,7296669266e-07	1	1	9,1134980734e-09	4,8868867433e-16	1	1	2,6239843251e-05	2,6760832346e-13
EIL1	AT2G27050	0.157025	0.157331	0.0128067	0.0237235	0.60317	-0.231014	-1.10934	-2.21962	0.584292	0.313625	-0.464294	-1.23741	1	1	1	1	1	1	4,1124205769e-06	5,8600122851e-32	1	1	1	3,2007747313e-08
ANAC0198	AT1G52890	-0.795201	0.67822	2.21649	2.93898	-0.167217	1.72984	5.18794	6.29847	-0.93316	-0.436006	2.54717	3.8125	1	1	1	1	1	1	0,00020192865048	7,824148578e-08	1	1	1	0,49042548837
ANAC055	AT3G15500	-0.581797	1.10421	2.15351	3.89188	3.37401	2.19984	5.22601	6.41283	0.459967	-0.587889	2.0504	4.23367	1	1	1	0,7367529855	1	1	0,00075046620762	1,6110036467e-07	1	1	1	0,11313966933
ANAC072	AT4G27410	1.94583	0.436345	1.62629	1.74415	2.16203	1.23266	2.52855	4.01701	0.366834	-0.748298	0.624361	2.84744	1	1	1	1	1	1	0,093692737835	6,7648919176e-09	1	1	1	0,0046155051021
TGA1	AT5G65210	-0.241454	0.108709	0.234415	0.700014	0.218746	-0.0594411	0.652672	1.49303	0.321296	-0.0851902	0.304497	1.37978	1	1	1	1	1	1	1	1,4136808352e-12	1	1	1	3,1028422624e-10
TGA4	AT5G10030	-0.0937115	0.482805	0.551291	0.0943093	0.0708488	0.269339	0.979226	0.353726	0.37909	0.381809	1.07551	0.158854	1	1	0,23576250917	1	1	1	7,2141911051e-11	1	1	1	1,3774963025e-13	1
GTL1	AT1G33240	0.590104	-0.0115239	-0.704208	-0.786432	0.803842	-0.741478	-2.19469	-4.74841	0.418358	-0.296188	-1.08921	-2.73852	1	1	1	1	1	1	2,5501103133e-09	3,5771866467e-51	1	1	1	4,5473395828e-16
CAMTA1	AT5G09410	-0.0989753	-0.015539	0.137216	0.389834	0.190846	-0.134774	1.12506	0.973008	0.130764	-0.0989723	0.2549	0.423023	1	1	1	1	1	1	1,0490023362e-22	4,5037191593e-16	1	1	1	1
CAMTA2	AT5G64220	0.0117525	0.30805	0.705689	0.517756	0.321322	0.640564	1.40709	1.25798	0.0331255	0.490297	0.948513	0.82993	1	1	0,00062403373258	1	1	0,010738066444	1,6842437689e-24	8,7060421639e-19	1	1	2,0593849813e-09	1,6544059334e-06
CAMTA3	AT2G22300	0.0718629	1.28762	1.79854	1.37049	0.42162	1.47953	2.26249	1.43534	0.247144	1.86349	2.30699	1.70986	1	2,078236708e-06	3,3673764461e-15	1,3509753843e-07	1	2,0822578168e-09	1,2787678912e-25	1,4082140541e-08	1	1,79501468e-16	9,6151963927e-27	2,0476231231e-13
WRKY70	AT3G56400	-0.28478	0.0825502	0.615024	3.01514	-0.609461	1.21863	2.41036	3.69574	-0.546893	1.18214	1.90942	3.62977	1	1	1	2,4900410614e-06	1	1	0,0061013698972	7,2101394137e-11	1	1	0,92612690294	2,0821218813e-10
PCRK1	AT3G09830	-0.10284	1.70156	2.40974	1.7346	0.061464	2.5543	2.78154	1.03337	-0.56853	1.65134	2.28939	1.78177	1	1,2652186828e-06	3,8071994536e-16	6,9939257581e-07	1	1,6666105934e-18	2,3056701436e-22	1	1	4,4659034104e-06	2,7795022797e-14	1,7208919026e-07
PCRK2	AT5G03320	-0.120692	0.55936	1.49958	1.19743	0.253768	1.09693	1.93653	1.42113	-0.117708	0.982395	1.28707	1.16099	1	1	2,5476561229e-18	1,9807928949e-10	1	1,4191035731e-08	1,6051358943e-32	2,4614818038e-16	1	6,401591723e-06	2,1688164825e-12	1,6273880071e-09
EDS1	AT3G48090	0.192625	1.97452	2.94379	1.13103	0.0169682	2.947	2.69144	0.269114	-0.093652	2.24416	3.09769	0.625062	1	5,1462252294e-05	1,3366618156e-14	1	1	1,3032225679e-14	1,05927845e-11	1	1	2,8070915116e-07	2,1217836893e-16	1
PAD4	AT3G52430	0.788555	2.85012	4.52265	1.84452	0.695456	3.92333	4.35965	1.85116	0.283831	3.08142	4.32511	2.13167	1	6,8933486013e-10	5,4793832128e-29	0,019220040493	1	3,7566363131e-21	9,3651374707e-27	0,020638157994	1	5,2584368739e-12	2,4448079446e-26	0,00030054820193
ADR1	AT1G33560	0.744316	0.446249	0.742178	0.278004	0.705878	0.115981	0.166416	-0.495421	0.411063	0.613751	0.867493	0.121902	1	1	1	1	1	1	1	1	1	1	1	1
ADR1-L1	AT4G33300	0.182103	1.46465	2.18349	1.05791	0.636237	1.57989	1.69831	0.0222577	0.115765	2.16026	2.51226	0.743894	1	4,5407487397e-06	6,538757348e-17	0,099954799396	1	1,5070030375e-07	4,1633114478e-09	1	1	1,7540876224e-16	2,9720684365e-23	1
ADR1-L2	AT4G04720	-0.223422	0.232586	0.054097	0.0950655	-0.129491	0.050611	-0.294587	-0.413674	0.106777	0.0402005	0.0747761	-0.226437	1	1	1	1	1	1	1	0,017468896066	1	1	1	1
PHB3	AT5G40770	-0.108007	-0.479658	-0.148222	1.33621	-0.496791	0.0421325	0.794354	2.69895	-0.800787	-0.236369	0.317371	2.43734	1	1	1	2,1239418922e-15	1	1	0,001802483541	4,1773515915e-71	0,00075281955584	1	1	1,901976976e-55
NPR1	AT1G64280	-0.144815	0.830981	1.78373	1.05789	-0.0327819	1.59936	2.4885	1.93309	-0.370667	1.09515	2.05376	1.54672	1	0,83878913835	2,5925066488e-14	0,0040262398672	1	5,742960619e-11	1,7961886739e-30	3,0870764002e-17	1	0,0013657561755	7,3240221203e-20	5,1580015213e-10
TGA2	AT5G06950	0.202483	-0.0106858	-0.310174	-0.252599	-0.0832918	-0.447886	-0.967093	-1.27765	-0.120317	-0.26516	-0.879497	-0.69948	1	1	1	1	1	1	5,6876467213e-09	1,4139828292e-13	1	1	1,2977246898e-06	0,0059936844624
TGA5	AT5G06960	-0.00249363	0.390622	0.629054	0.617331	0.193155	0.528475	0.675479	0.684228	0.119784	0.266232	0.478552	0.657922	1	1	0,081122764741	0,13696229953	1	1	0,017990133672	0,014206982941	1	1	1	0,05949830712
TGA6	AT3G12250	-0.179456	-0.0278831	0.118968	0.304262	-0.0990328	-0.436975	-0.109714	0.599294	0.0522429	-0.488028	-0.208198	0.185283	1	1	1	1	1	1	1	0,041508547593	1	1	1	1
MININ1	AT1G02450	-0.802901	-0.985369	-0.926167	2.00274	-0.961039	1.38034	1.61331	2.54519	-2.09568	-0.436545	-0.264587	6.54354	1	1	1	1	1	1	1	1	1	1	1	0,00049965724677
MININ2	AT3G25882	-1.01275	-0.204487	1.24312	3.69392	-1.07312	3.02649	3.861	3.75778	-1.77675	0.346874	2.93525	3.97028	1	1	1	0,00015304811083	1	0,13948963091	0,00010590659445	8,0977160334e-05	1	1	0,094830238751	1,2675915469e-05
MININ3	AT1G09415	-0.535262	-0.282391	-0.798536	-1.08005	0.106108	-0.642916	-1.77096	-2.65063	-0.127417	-0.380589	-1.00444	-1.21604	1	1	1	0,0063367449128	1	1	5,6896369772e-12	4,4979774835e-26	1	1	0,045595597169	0,00046275455198
NPR3	AT5G45110	0.355592	1.97667	2.29466	2.43856	0.57745	3.26131	3.44804	3.12933	-0.0280448	2.64815	2.88369	2.28513	1	2,9525609532e-05	4,0771330129e-08	1,8535259388e-09	1	4,3877050687e-19	1,1060272663e-21	1,7843451271e-17	1	1,1125632922e-11	2,1110958624e-14	5,2278847275e-08
NPR4	AT4G19660	-0.593494	-0.472905	0.462398	0.5503	-0.330041	-0.480427	0.588695	1.69546	-0.296401	-0.170139	0.383306	0.736873	1	1	1	1	1	1	1	1,1808202799e-14	1	1	1	1
ALD1	AT2G13810	1.87005	1.55855	5.60981	5.00945	2.31383	6.77918	6.28536	4.59657	2.31837	1.40887	3.32083	5.49147	1	1	0,0067125581005	0,088155350017	1	0,094903057652	0,0064765905323	0,52962897092	1	1	1	0,010840425267
SARD4	AT5G52810	0.599333	0.851547	2.47241	3.04244	0.579149	1.71205	3.14984	3.42855	0.251168	0.540743	2.00277	2.49457	1	1	5,837523319e-10	1,4132491622e-16	1	0,0032749241993	1,1487506213e-17	9,3023174152e-22	1	1	1,5577639514e-05	3,0068441451e-10
FMO1	AT1G19250	-0.994717	1.461	3.24339	7.04129	1.71509	6.45029	6.0828	5.09977	1.65877	0.357891	3.71339	6.27123	1	1	1	0,00035046492591	1	0,040204597915	0,038359692698	0,81028023281	1	1	1	0,0113718896
