## Supplemental Table S1 for "The transcriptomic landscape of the photoperiodic stress response in *Arabidopsis thaliana* resembles the response to pathogen infection"

### Sheet: PLP versus control
Supplemental Table S1. GO term enrichment in photoperiod stress treated versus control plants for each timepoint. Only the top-5 GO terms with highest fold enrichment are shown. PLP; prolonged light period
	Timepoint	GO biological process complete		fold enrichment	p-value
WT PLP versus WT control	0 h	anthocyanin-containing compound biosynthetic process	GO:0009718	25.22	0.00153
		anthocyanin-containing compound metabolic process	GO:0046283	21.75	0.000389
		flavonoid biosynthetic process	GO:0009813	19.14	1.21e-10
		flavonoid metabolic process	GO:0009812	17.32	6.44e-11
		circadian rhythm	GO:0007623	10.39	6.35e-08
	4 h	response to chitin	GO:0010200	11.03	1.59e-37
		cellular response to hypoxia	GO:0071456	10.02	0.000122
		cellular response to oxygen levels	GO:0071453	9.33	0.000228
		cellular response to decreased oxygen levels	GO:0036294	9.33	0.000228
		defense response to bacterium	GO:0009816	7.52	0.000174
	6 h	cellular response to hypoxia	GO:0071456	5.43	0.00123
		cellular response to oxygen levels	GO:0071453	5.34	0.000716
		cellular response to decreased oxygen levels	GO:0036294	5.34	0.000716
		response to chitin	GO:0010200	5.11	1.05e-23
		plant-type hypersensitive response	GO:0009626	3.79	1.42e-05
	12 h	photosynthesis, dark reaction	GO:0019685	4.78	0.0401
		toxin metabolic process	GO:0009404	2.96	0.0014
		response to chitin	GO:0010200	2.94	1.59e-08
		photosynthesis, light reaction	GO:0019684	2.91	1.31e-07
		photosynthesis	GO:0015979	2.88	5.2e-15
ahk2 ahk3 PLP versus ahk2 ahk3 control	0 h	U4 snRNA 3+B3:C27'-end processing	GO:0034475	20.55	0.0464
		ncRNA 3'-end processing	GO:0043628	10.96	0.00649
		rRNA processing	GO:0006364	10.05	2.39e-30
		rRNA metabolic process	GO:0016072	9.81	6.95e-30
		rRNA modification	GO:0000154	9.78	0.0136
	4 h	cellular response to hypoxia	GO:0071456	5.39	0.00242
		cellular response to oxygen levels	GO:0071453	5.32	0.00135
		cellular response to decreased oxygen levels	GO:0036294	5.32	0.00135
		response to chitin	GO:0010200	5.06	3.07e-22
		plant-type hypersensitive response	GO:0009626	3.87	1.37e-05
	6 h	response to chitin	GO:0010200	2.66	3.74e-09
		regulation of response to biotic stimulus	GO:0002831	2.13	1.2e-05
		positive regulation of defense response	GO:0031349	2.13	0.0233
		response to karrikin	GO:0080167	2.12	0.00242
		regulation of innate immune response	GO:0045088	2.12	0.00473
	12 h	photosynthesis	GO:0015979	2.01	1.83e-08
		photosynthesis, light reaction	GO:0019684	2.01	0.00108
		chloroplast organization	GO:0009658	1.71	0.00255
		plastid organization	GO:0009657	1.67	0.000248
		generation of precursor metabolites and energy	GO:0006091	1.65	4.59e-06
cca1 lhy PLP versus cca1 lhy control	0 h	photosynthesis, light harvesting in photosystem I	GO:0009768	17.68	0.00878
		response to far red light	GO:0010218	9.71	0.044
		ribosomal large subunit biogenesis	GO:0042273	7.52	0.0056
		rRNA processing	GO:0006364	6.98	1.75e-09
		response to blue light	GO:0009637	6.84	0.0369
	4 h	photosynthesis, light harvesting in photosystem I	GO:0009768	8.11	0.000517
		response to chitin	GO:0010200	7.87	5.93e-31
		regulation of salicylic acid metabolic process	GO:0010337	7.49	0.0235
		cellular response to hypoxia	GO:0071456	6.66	0.00772
		cellular response to oxygen levels	GO:0071453	6.2	0.0139
	6 h	response to chitin	GO:0010200	4.14	8.25e-18
		plant-type hypersensitive response	GO:0009626	3.24	0.000327
		negative regulation of defense response	GO:0031348	3.21	0.00677
		host programmed cell death induced by symbiont	GO:0034050	3.19	0.000422
		response to decreased oxygen levels	GO:0036293	3.03	0.00769
	12 h	chlorophyll metabolic process	GO:0015994	2.6	0.00782
		photosynthesis, light reaction	GO:0019684	2.55	1.81e-07
		porphyrin-containing compound metabolic process	GO:0006778	2.45	0.00572
		photosynthesis	GO:0015979	2.44	2.77e-13
		tetrapyrrole metabolic process	GO:0033013	2.42	0.00672

### Sheet: core-set of PS DEGs
Supplemental Table S1. Top-30 of GO term enrichment terms of the core-set of photoperiod stress regulated genes
GO biological process complete		fold enrichment	p-value
cellular response to hypoxia	GO:0071456	14.27	3.68E-33
cellular response to oxygen levels	GO:0071453	14.14	5.16E-33
cellular response to decreased oxygen levels	GO:0036294	14.14	5.16E-33
defense response to bacterium, incompatible interaction	GO:0009816	13.53	1.14E-03
response to hypoxia	GO:0001666	13.16	1.67E-32
response to decreased oxygen levels	GO:0036293	12.96	3.12E-32
response to chitin	GO:0010200	12.96	1.30E-15
response to oxygen levels	GO:0070482	12.91	3.64E-32
regulation of defense response to bacterium	GO:1900424	11.56	1.55E-02
plant-type hypersensitive response	GO:0009626	11.21	8.87E-04
host programmed cell death induced by symbiont	GO:0034050	11.02	1.01E-03
negative regulation of defense response	GO:0031348	10.15	1.90E-03
multi-organism cellular process	GO:0044764	8.46	2.10E-03
response to organonitrogen compound	GO:0010243	7.92	3.54E-12
programmed cell death	GO:0012501	7.02	3.01E-02
response to nitrogen compound	GO:1901698	6.83	3.21E-11
positive regulation of defense response	GO:0031349	6.64	1.56E-02
innate immune response	GO:0045087	6.39	4.24E-10
cell death	GO:0008219	6.34	2.27E-02
immune response	GO:0006955	6.31	5.68E-10
regulation of response to biotic stimulus	GO:0002831	6.18	6.42E-05
defense response, incompatible interaction	GO:0009814	6.12	1.96E-04
response to drug	GO:0042493	6.10	9.42E-17
regulation of defense response	GO:0031347	6.03	2.23E-07
regulation of response to external stimulus	GO:0032101	6.01	9.09E-05
immune system process	GO:0002376	5.92	4.39E-11
response to wounding	GO:0009611	5.83	5.12E-05
protein autophosphorylation	GO:0046777	5.82	3.62E-04
defense response to bacterium	GO:0042742	5.59	1.84E-10
response to bacterium	GO:0009617	5.06	1.55E-10
