## Supplemental Table S2 for "The transcriptomic landscape of the photoperiodic stress response in *Arabidopsis thaliana* resembles the response to pathogen infection"

### Sheet: 4 h - 6 h - 12 h
Supplemental Table S2. Core-set of photoperiod stress-responsive genes. FC, fold change. A selection of strongest regulated photoperiod stress responsive genes belonging to this core-set can be found in Table 1.
	WT			ahk2 ahk3			cca1 lhy
	4 h	6 h	12 h	4 h	6 h	12 h	4 h	6 h	12 h
ATG	log2 FC	log2 FC	log2 FC	log2 FC	log2 FC	log2 FC	log2 FC	log2 FC	log2 FC
AT3G46080	7.41647	6.63224	7.45681	5.86686	9.53168	4.36042	7.03228	9.00619	4.88757
AT2G45760	5.9377	7.47314	5.62597	6.23744	8.83656	4.38761	8.49908	8.90136	4.63034
AT4G01360	5.90544	6.78659	6.73882	6.14327	8.90448	3.86521	7.27664	8.22565	3.9061
AT1G07160	5.73706	6.30543	5.31019	5.52764	6.58513	3.23676	6.90971	8.02404	3.00795
AT4G08555	5.55187	8.48654	7.87108	5.45477	8.54296	4.12162	7.02053	9.65684	4.64675
AT1G26380	5.51951	6.97056	8.18636	5.22375	7.43835	4.43228	6.73702	8.99814	4.27715
AT5G66890	5.45654	10.3446	7.69372	6.76862	11.221	4.51124	8.84563	12.0754	4.98214
AT2G32210	5.41691	6.69809	6.04644	5.86928	7.62028	3.85255	6.28564	7.86672	4.24042
AT5G64870	5.37257	5.72417	4.60757	6.16686	7.93446	3.17803	6.43534	7.08115	3.02645
AT1G18300	5.35996	5.52335	3.96239	4.59077	5.1363	3.2092	7.26028	7.36584	3.03361
AT2G27080	5.25726	4.87932	3.2156	4.22684	5.03365	3.06066	6.33908	6.52452	2.63211
AT1G19020	5.21242	6.51782	6.31855	5.88881	6.84477	3.5049	6.84119	7.87131	3.89816
AT4G37290	5.19715	5.32078	8.31873	5.61017	6.42038	4.09585	6.41864	8.14345	5.35121
AT5G59820	5.19611	6.5527	5.8632	4.12718	4.78275	3.2894	6.0281	7.3857	4.44946
AT1G07135	5.03389	5.62262	4.446	5.52614	5.21532	2.7484	6.33922	6.34333	2.76658
AT3G28340	4.94678	5.43073	4.46709	5.02708	5.51827	3.05818	6.23759	6.43523	3.25059
AT2G32140	4.93241	5.98111	5.4028	5.68368	7.05069	3.89538	5.82961	7.18798	4.1217
AT5G64310	4.87384	5.82871	4.28444	4.61686	6.72824	3.43057	5.77165	6.32747	3.28474
AT5G41750	4.85291	5.84988	4.30209	5.62649	6.70771	2.6224	5.67338	6.38885	2.67557
AT2G32190	4.8521	6.33072	6.35045	5.22591	8.20482	3.5613	6.27234	7.92166	4.56724
AT3G50930	4.71725	5.79364	5.10542	5.05672	6.28997	3.14298	5.4055	6.47179	2.94787
AT4G37370	4.67577	6.93289	7.07977	4.13225	7.44599	4.01693	6.38414	9.55201	4.03053
AT3G61190	4.63986	5.26972	4.92853	4.50515	5.72233	3.92169	6.49219	7.45181	3.76335
AT4G13395	4.60336	4.07217	4.91139	3.84316	3.98546	3.07679	5.98968	6.42893	3.91015
AT3G52400	4.48511	5.9228	4.52713	5.01185	6.44863	2.77664	5.56682	6.6166	2.58556
AT3G04640	4.47767	5.53248	4.45478	4.96116	5.57388	3.29799	6.0177	6.5339	3.69918
AT2G38470	4.45103	5.26197	4.85184	4.9244	5.8871	2.48219	4.90357	6.22927	2.79953
AT5G54490	4.43725	5.16769	4.43929	4.85205	4.99406	2.57473	5.05342	6.51392	3.05182
AT5G62520	4.40352	4.16199	4.40402	3.83552	5.3532	5.07095	6.39762	7.02748	4.30845
AT5G12880	4.39284	4.4017	4.84964	3.95865	5.24011	3.78185	4.85063	5.51071	4.04197
AT2G18690	4.36289	5.65272	6.22881	4.25195	6.18334	3.78971	5.50087	6.66253	3.72555
AT1G76600	4.35923	5.82733	4.89662	4.02112	4.84741	3.68365	6.37418	7.58435	4.20265
AT3G54150	4.33759	5.45499	6.95358	6.15808	6.73345	3.86516	5.84913	7.24479	3.83183
AT1G13340	4.17756	6.15601	5.78142	3.86365	7.06428	4.43706	4.69311	6.56655	4.52856
AT4G20830	4.12659	5.44013	4.96771	4.00077	5.56753	3.48256	5.62987	6.34407	3.64917
AT4G23190	4.08403	5.59378	4.42628	4.365	5.61931	2.44348	4.67245	5.96908	2.41501
AT5G09800	4.05835	5.23318	3.73165	4.76365	4.91876	2.56813	4.53857	5.10753	2.6034
AT3G28580	4.053	4.48397	5.24537	4.20811	5.14037	3.11615	6.03058	5.81397	3.39105
AT4G34150	4.04264	5.2292	3.50918	4.07287	6.0413	2.59654	4.83659	5.69183	2.88911
AT1G57630	4.03101	6.34193	5.8773	4.50472	7.38197	4.03894	6.58118	7.65497	4.37376
AT5G27420	4.01922	5.07358	5.50351	4.49606	4.9028	3.3519	5.35377	6.18476	4.17299
AT2G20562	4.00052	5.47955	4.25958	5.24991	6.00904	2.60911	5.32733	6.16824	3.05918
AT5G65300	3.94367	4.89054	4.61084	4.18459	4.99655	4.12842	5.64718	6.61321	4.99645
AT1G32920	3.91231	5.05375	4.66853	4.79957	4.80948	3.282	5.26619	6.03169	3.28317
AT3G48640	3.84953	5.44762	4.59217	3.66664	5.69185	3.4688	5.75652	5.96934	3.62186
AT2G18680	3.80554	5.52211	5.59385	3.26646	5.29394	4.43589	4.98869	6.21767	4.66621
AT2G39650	3.80341	4.30763	2.63896	4.10455	4.8781	2.43303	4.51897	4.69013	2.77732
AT1G74360	3.79171	4.97843	4.99505	3.42511	5.35469	3.72252	4.95988	6.41201	3.83979
AT5G35735	3.77983	5.48294	4.15457	4.39997	6.2325	2.48884	5.29375	6.8524	2.50642
AT2G01180	3.71941	4.69274	3.2515	4.7636	5.06587	2.43868	4.8591	5.05989	2.84107
AT2G38250	3.70714	5.24953	5.7353	3.0839	6.08922	3.45445	4.53593	6.86271	4.80912
AT2G25297	3.6876	4.69151	5.58677	3.9073	4.79735	3.44047	3.83426	5.02569	2.88889
AT1G14870	3.6823	4.85669	5.57275	3.26449	5.37316	3.37495	4.46352	6.407	3.84266
AT5G46080	3.65981	4.92583	3.74921	3.65665	4.85717	2.39317	4.9765	5.37739	2.72669
AT2G01300	3.65262	4.44908	3.77079	3.48872	4.71178	2.85734	4.11119	4.79898	4.86983
AT2G41100	3.648	4.75377	3.84889	4.89726	4.98339	2.49918	4.29026	5.04666	2.54321
AT3G19970	3.6189	5.04367	3.04285	3.90462	5.08091	2.85026	5.59275	6.16859	3.83721
AT4G21390	3.60802	5.19063	5.42816	4.7489	5.53496	3.91734	5.69228	7.61973	4.15037
AT2G30020	3.59837	3.76435	2.67918	3.12599	3.9384	2.7405	4.43091	5.2559	2.38378
AT2G31380	3.58569	3.86492	-1.43524	3.95154	3.4833	-2.21152	2.63664	2.77177	-2.74304
AT3G57450	3.57411	4.46568	3.52646	4.26837	5.08895	2.54146	5.26015	5.72424	2.515
AT3G55950	3.49582	4.2082	3.04174	3.5098	4.38919	2.41083	5.12119	5.26999	2.61635
AT2G41730	3.46765	6.5431	7.03323	4.27529	7.6719	4.12526	4.87263	8.1913	4.19963
AT1G74710	3.46336	5.31938	3.55196	3.01448	5.02387	2.61584	5.58219	5.744	2.95433
AT5G13190	3.45841	4.69941	3.93504	3.54743	5.32501	3.04881	4.46721	5.56128	3.84363
AT5G25250	3.45097	5.12124	5.07832	4.02138	5.62207	4.07914	5.09874	6.19689	4.33659
AT2G15390	3.44483	4.47727	4.76705	4.51802	5.62792	2.50647	4.24614	5.05778	2.78238
AT5G67340	3.43909	5.2807	4.27121	3.13485	5.39915	3.25006	4.41712	6.01003	3.31967
AT5G66070	3.37583	4.3232	3.46002	3.56179	4.85909	3.16855	4.69673	5.45083	3.33413
AT5G48657	3.37541	4.60967	4.62477	3.08547	5.40803	3.25919	4.05443	5.51974	3.47847
AT4G12720	3.35926	4.89815	3.34221	4.50777	5.74832	2.69871	4.81856	5.30003	2.73739
AT3G16860	3.34267	3.53906	2.93183	3.14516	3.96105	2.5634	4.87506	4.98918	2.55801
AT1G73810	3.33473	4.35899	5.22621	3.57469	5.48316	4.255	4.81672	5.51724	4.70743
AT5G64660	3.31338	4.10922	2.71202	3.60623	3.53747	2.16713	4.52841	4.65906	2.44448
AT1G68690	3.31289	4.03633	2.76267	2.58706	4.39196	2.07352	3.62306	4.08575	2.60529
AT2G35658	3.30917	4.13755	2.79931	4.41513	5.46718	2.76343	4.80466	5.76454	2.51777
AT1G23710	3.30014	4.05079	3.03055	3.3651	4.18508	2.66688	3.60651	4.77804	2.82607
AT2G41640	3.2843	3.78645	3.49121	3.224	3.79025	3.02104	4.43558	5.1368	3.49894
AT2G40330	3.27596	4.44244	3.98088	6.19363	6.41928	2.89661	2.81959	4.25743	3.96096
AT2G23810	3.27321	4.27848	3.75468	3.54808	4.4775	3.23213	4.13668	4.94996	3.56926
AT5G47230	3.27302	3.69154	3.72315	3.37248	3.15111	2.03372	4.31857	4.03635	2.57826
AT1G63720	3.26986	4.42084	4.46699	3.31773	4.86592	2.92941	4.06325	5.64681	3.65546
AT3G16510	3.26707	3.78066	2.61242	2.70116	4.2503	2.49115	3.76085	4.13919	2.70017
AT1G59590	3.25441	4.23805	3.12277	3.90736	4.34738	1.91429	4.02359	4.76811	2.72713
AT1G22400	3.24623	5.28938	4.94125	3.16038	5.60097	3.99282	4.64038	6.88553	4.23661
AT4G11280	3.24453	3.57509	4.0964	3.15087	2.8559	3.27083	4.06694	4.64649	3.59048
AT2G25735	3.22287	3.94662	2.8744	4.50285	4.0838	2.3138	4.42713	4.68385	2.33149
AT1G64065	3.22219	3.9315	3.90731	3.52008	4.73201	3.01714	4.04179	4.73072	3.39765
AT3G50260	3.22052	5.11878	5.01926	3.28611	4.81508	3.91063	4.75705	6.4003	4.82693
AT4G25390	3.18732	4.03372	3.76375	3.93397	4.30449	3.31066	3.09553	3.77957	3.99
AT3G22910	3.1722	3.77694	4.77567	3.05586	5.23929	3.39897	3.5809	5.09194	4.96342
AT2G16060	3.16972	5.50427	5.53886	4.43569	5.87287	3.97853	4.39298	7.08681	4.89699
AT5G65600	3.13093	4.21708	5.82533	4.45099	4.9282	3.7285	5.32891	5.85535	4.11855
AT5G13200	3.12837	4.72118	4.61865	3.3196	5.45139	3.58839	4.2689	5.5696	4.15669
AT2G44500	3.1212	2.90863	2.83346	3.82563	4.234	2.62821	4.53511	4.10859	2.79627
AT4G34390	3.11833	4.13943	3.05471	3.35523	5.05506	2.85021	3.84589	4.36997	2.91555
AT5G46910	3.07631	3.98586	2.1578	3.07963	4.14269	2.32098	4.73135	5.36547	2.48148
AT1G76680	3.07205	4.34666	3.35257	4.37354	5.39763	2.61754	4.05464	6.12708	2.96245
AT5G08240	3.06967	4.55905	4.13764	3.67646	5.04729	3.14357	3.43123	4.48429	3.23177
AT5G22250	3.0633	3.69579	3.53813	3.11194	3.11472	3.61914	4.75886	5.33448	3.42976
AT2G37980	3.04836	4.62421	4.04787	3.57981	4.83115	2.98414	4.09008	5.75242	3.44004
AT5G62430	3.02245	3.33591	-1.15187	2.7849	1.85193	-2.12408	2.3948	1.77101	-2.56376
AT3G22370	2.98976	5.46153	5.61616	3.18873	5.95455	3.82481	4.8585	7.77141	4.47772
AT5G04340	2.98805	3.20408	3.87283	3.70064	3.46317	3.65063	5.08844	5.54684	3.27305
AT1G19180	2.97633	3.9027	3.70409	2.4165	3.55614	2.95045	4.07792	5.26213	3.62626
AT2G40140	2.97527	3.83487	3.26129	3.73595	4.08536	2.3917	4.10658	4.29743	2.72269
AT3G47500	2.96918	3.29696	1.27195	1.67112	2.73588	-1.35209	2.03788	2.07378	-1.7858
AT1G05575	2.93881	3.21911	2.88836	4.13571	3.33952	2.33379	4.32849	4.96302	3.62122
AT1G42990	2.93568	4.20514	3.06752	3.17276	4.66464	3.02829	4.00974	4.86135	2.81762
AT5G66640	2.91835	3.53378	2.41481	3.57666	3.96482	2.59961	2.92301	3.71056	2.45668
AT3G57530	2.91184	3.15945	1.75459	3.61742	3.98261	1.98277	3.77874	4.20866	2.309
AT3G01290	2.9026	4.10908	3.91615	3.93287	4.61419	3.19641	3.41546	4.07037	3.13377
AT4G24380	2.89226	3.51344	2.30634	2.95193	3.85114	2.94314	4.06465	5.33076	3.56819
AT1G25400	2.88855	3.31661	2.98754	2.96761	3.55981	2.9934	4.48214	4.71122	3.31429
AT4G33920	2.88084	3.48742	2.90947	3.00843	4.05528	3.08667	3.74589	4.34457	3.40703
AT1G30755	2.86472	4.20493	3.5534	3.24422	4.71975	3.15651	3.95532	5.45258	3.25692
AT3G13100	2.85796	4.51342	2.75223	2.58119	4.49362	3.06131	4.10633	3.78109	2.96575
AT3G52430	2.85012	4.52265	1.84452	3.08142	4.32511	2.13167	3.92333	4.35965	1.85116
AT4G18880	2.84233	3.99123	3.15122	3.30995	5.0472	2.58816	3.99363	4.89292	2.38334
AT4G05390	2.83456	3.66958	4.49584	3.54975	4.67965	4.41884	3.43094	5.08849	4.78702
AT2G15480	2.83228	4.74436	5.86632	3.04162	5.72327	4.02974	4.34095	7.51918	4.76514
AT4G11370	2.82427	4.40628	4.93241	2.18212	4.12769	4.12502	4.26932	5.45837	4.2648
AT1G29690	2.81152	3.88721	2.52607	3.39982	4.23309	2.6797	3.71127	4.52467	2.7117
AT5G12930	2.81019	4.78292	5.35086	3.62087	5.8303	3.7829	4.90606	6.61982	4.28296
AT1G52200	2.80325	4.86188	5.62338	2.91499	4.80378	3.71521	3.63923	6.37912	3.80196
AT4G36010	2.80175	4.55776	3.16105	2.57487	4.85521	3.50188	4.11579	5.04907	3.10306
AT5G59550	2.799	3.76548	3.22537	3.09663	3.77866	3.06225	4.12289	4.96089	2.79818
AT2G27510	2.79773	2.94044	1.34192	3.7172	3.67963	2.26934	3.47114	3.58228	2.10137
AT5G45840	2.77696	3.80831	2.38472	3.58307	4.4672	1.76953	2.3304	3.08856	2.57894
AT4G02380	2.7726	4.12915	4.47394	2.5528	3.01129	3.24182	3.36348	3.97669	3.16419
AT4G39580	2.77252	3.67483	3.28044	3.5367	3.84206	3.29322	4.27879	4.18061	3.53002
AT2G41835	2.76287	3.92443	4.1586	3.19285	4.74988	3.72334	4.07153	5.07733	3.89439
AT3G47780	2.75915	3.43742	4.19788	2.49414	4.69754	3.05338	2.84571	4.09889	3.96017
AT5G06320	2.75264	4.0869	2.88886	3.1306	4.09829	2.51187	3.00786	4.3245	2.77336
AT2G40095	2.74884	3.26146	4.06461	3.04401	4.03501	2.8749	3.78186	4.66527	3.35097
AT2G37940	2.74239	3.76365	3.59639	3.47613	4.55072	3.07683	4.055	4.94808	3.05188
AT1G02390	2.74151	3.58864	2.39426	2.10705	4.00897	2.47314	3.1152	4.00756	3.60291
AT1G66500	2.7221	3.38309	2.42312	2.76603	4.42614	4.01495	3.51593	4.33865	3.23813
AT5G26030	2.72095	3.89917	2.8681	3.87165	4.83835	2.55124	4.33407	4.78499	2.55891
AT5G66210	2.71149	3.32913	1.88831	3.73517	4.41492	1.95371	3.95659	4.21578	1.77707
AT4G01250	2.70344	4.21612	2.67644	3.27266	4.09738	2.33736	3.63433	4.38174	2.65741
AT2G44080	2.67779	3.41312	4.4033	2.64796	3.49088	2.85823	3.6873	4.94871	3.72492
AT4G30850	2.65862	3.63678	2.98705	3.40869	4.49813	2.94493	4.47563	5.10734	3.0181
AT5G41670	2.65653	2.85205	1.13297	3.2408	3.66487	1.60214	2.98737	3.5969	1.07953
AT3G25610	2.6554	3.74285	4.04423	3.14353	4.61197	3.29877	3.8857	5.29873	3.81316
AT2G26560	2.63955	3.80877	5.72412	3.07904	4.45549	4.74726	4.2956	5.63968	4.692
AT5G13110	2.62488	3.77129	2.37258	3.32514	4.16712	2.6454	3.27019	5.00154	3.03309
AT4G24160	2.60648	3.86027	2.97707	3.37129	4.73939	2.54663	3.56229	5.09526	3.09159
AT1G30620	2.59685	3.94906	3.75985	2.76036	4.41271	3.10088	4.03691	5.17535	3.61939
AT5G43620	2.59679	3.1818	1.94117	2.5984	4.58712	3.91424	3.29738	4.02395	2.8189
AT1G09070	2.57809	3.30802	2.04051	2.86894	3.85267	2.75183	2.81998	3.60362	2.85521
AT4G26120	2.57652	3.70438	4.06254	3.35837	5.00052	3.5051	3.13646	4.27892	3.50136
AT1G28190	2.57622	3.35279	4.60883	2.26635	3.56646	3.80208	3.3897	5.16781	3.69007
AT1G69890	2.55727	3.3418	3.45288	3.24045	3.42374	3.2736	3.81859	4.96031	3.43036
AT3G08720	2.55644	3.29947	2.56186	3.09721	4.15872	2.39298	3.54804	4.22364	2.86813
AT3G10300	2.55537	4.10053	3.46519	3.25704	5.31782	3.01881	3.85678	5.09301	3.08392
AT4G18010	2.5516	2.94295	2.09232	2.93857	3.29381	2.01968	3.07159	3.06786	1.68218
AT3G14050	2.55117	3.2187	4.08461	2.57099	3.76561	3.24611	3.8772	4.68331	3.76682
AT1G72210	2.54436	3.53117	2.52558	3.48992	4.08194	3.5931	5.10163	4.93505	3.85913
AT1G25370	2.52606	3.58817	4.03399	2.45099	4.08844	3.92747	3.58821	5.30829	3.5994
AT3G46930	2.51342	3.61277	2.91525	2.96105	4.12581	3.14099	3.72584	4.57216	3.07692
AT1G59910	2.47087	3.07845	1.9377	2.65947	4.03391	2.34677	3.68295	4.15724	2.60478
AT3G59700	2.46856	3.66993	2.94681	2.32564	3.95672	2.33065	3.53004	4.43825	2.8527
AT4G17615	2.45252	3.42096	3.40439	2.71583	4.35305	3.19042	4.07441	5.44113	3.51874
AT3G62150	2.45244	3.16429	3.34776	4.32372	4.01291	3.01622	3.16842	4.37219	2.73576
AT3G11820	2.43304	3.70785	2.91575	3.31698	4.08835	2.55813	3.1962	4.12803	2.5208
AT3G57550	2.42903	3.12477	2.09541	3.17756	3.43781	1.65113	2.81579	3.18209	1.88825
AT1G72900	2.42643	2.76906	2.84983	3.51374	2.96928	2.82528	3.10533	3.31842	2.94303
AT1G69900	2.42528	2.60971	2.04429	2.66299	3.11593	2.07039	3.7208	3.67557	2.56691
AT3G44400	2.42318	3.35073	2.08495	3.10049	4.10615	1.76281	3.25291	4.12794	1.94107
AT2G17840	2.42174	3.18646	2.85491	2.68256	4.47511	3.75033	3.34749	3.97928	3.10602
AT5G62020	2.39769	2.83476	1.90162	2.98447	2.6586	1.64997	2.92658	3.13776	2.67261
AT5G13420	2.3925	3.04589	1.97322	2.93815	3.97095	2.0924	2.97228	4.16106	2.14147
AT3G44720	2.3837	3.68487	2.76796	2.37874	3.37973	2.18892	3.70088	4.58129	2.85827
AT2G00500	2.36532	3.25264	4.11	2.54948	4.24189	3.48152	2.83834	5.48245	4.63698
AT1G07620	2.36498	3.00192	2.26533	3.10029	3.36049	2.21423	3.54939	3.91462	2.63064
AT3G28850	2.35787	3.19419	2.44726	2.61366	3.77425	2.07125	3.53803	4.06084	2.20109
AT5G25930	2.35768	3.70685	4.43696	3.58809	4.01685	3.29037	3.69693	4.82376	3.87938
AT4G01010	2.35653	2.58945	2.4863	2.84087	3.30683	1.99632	2.99186	3.39067	2.63094
AT3G55430	2.3525	3.01277	3.7326	2.70554	3.69885	3.62961	3.4368	4.32855	4.3107
AT2G36220	2.34015	2.64088	2.57358	2.9933	3.13703	2.44618	3.45657	3.3704	2.69929
AT1G63530	2.3346	3.16765	3.59237	2.23627	5.20259	3.27259	3.08793	5.5502	4.19057
AT1G23550	2.33177	4.84213	4.67819	2.1272	4.77519	3.83829	3.66245	6.55526	4.59654
AT3G13080	2.32881	3.18446	3.46931	2.36352	3.58067	3.57032	2.61898	4.35995	3.10935
AT3G49530	2.32637	3.10546	2.20026	3.00878	3.8852	2.72179	3.04988	3.91663	2.79432
AT1G76040	2.31963	3.42018	2.94306	2.21797	4.08603	2.26509	3.66119	3.93218	2.61266
AT1G18570	2.31169	2.24891	3.26564	3.26952	2.36149	3.08446	3.03574	2.28795	2.94279
AT2G05940	2.30365	3.42294	2.60652	2.20825	3.4057	3.08393	3.46567	4.47592	3.42915
AT1G77500	2.25572	3.70138	3.01176	2.52554	4.09822	3.32216	3.69353	4.5067	3.60405
AT5G08790	2.24731	4.00488	4.72313	2.82246	4.45293	4.00184	3.33569	5.67919	4.19647
AT4G35985	2.20155	3.41769	2.15336	2.34939	4.03578	2.82578	3.13344	3.74707	2.4858
AT1G18390	2.19941	3.21932	3.15957	2.38627	3.59633	3.0371	3.44978	4.4494	3.1845
AT1G74330	2.19116	3.34209	2.31923	2.98401	3.69251	2.72643	3.81772	4.14117	2.23439
AT2G39660	2.182	3.12808	1.93817	2.35732	3.20201	2.19016	2.86025	3.82655	2.65961
AT3G26910	2.17865	3.18747	3.54517	2.58128	3.70225	2.73431	2.96366	4.44168	2.90395
AT4G18950	2.17621	3.39352	2.93879	2.90748	4.32632	3.35347	3.66874	5.67252	3.70965
AT1G14370	2.17035	2.79394	2.07867	2.7897	3.51477	2.23272	2.59557	3.37402	2.24266
AT4G37640	2.16045	3.38635	2.36994	2.85151	4.00246	2.35617	3.31275	4.05494	1.92199
AT2G27500	2.15523	2.71021	3.19976	2.19929	3.13926	3.49924	3.66474	4.50366	3.95212
AT2G19710	2.15369	2.63717	1.67058	2.7161	3.5082	1.8959	3.30235	3.33771	2.10678
AT5G47070	2.15115	3.31104	2.81479	2.94287	3.71809	2.94026	3.39287	3.98582	3.06406
AT1G02660	2.13833	3.01179	2.57303	2.70507	3.34613	2.35582	3.95032	4.14617	2.8516
AT1G11270	2.12864	3.76557	3.73418	2.20175	4.57652	3.29109	3.2153	4.93676	4.10158
AT2G31865	2.12689	3.71682	3.17214	2.18848	3.7468	3.20815	2.70437	3.95344	3.30849
AT1G76970	2.10998	3.40679	2.86885	2.33776	3.65358	2.93306	2.59195	3.47094	2.66146
AT5G61560	2.10864	3.64605	2.99015	2.45281	3.42811	2.54781	3.23671	4.45335	3.05725
AT3G62720	2.10827	2.80285	2.35825	2.75123	3.32028	2.83882	3.55914	3.76782	3.34108
AT4G39890	2.09777	3.4856	2.85463	2.88309	4.13944	3.02057	3.4412	4.57032	3.22235
AT5G45750	2.08823	3.61918	2.52841	2.87164	3.66528	2.79959	3.27887	3.6471	2.65612
AT4G36500	2.08693	3.01381	2.50765	2.99213	3.24337	2.37007	3.18006	4.0145	2.34934
AT5G46710	2.0699	2.91693	2.26979	3.25606	3.62004	2.17112	3.25304	3.75109	1.56136
AT1G13210	2.06965	2.65236	2.3052	2.80125	3.46756	2.56016	3.14763	3.61791	2.11308
AT4G29440	2.06827	3.03013	1.64635	2.31309	3.63961	1.76368	3.09283	3.59244	1.95147
AT1G70740	2.06296	2.55924	2.06553	2.80612	3.1379	2.84116	3.05265	3.27433	3.18433
AT3G09020	2.05961	2.96799	3.60779	3.20509	3.38313	3.54655	2.93759	4.09458	3.61727
AT1G71697	2.05757	3.58266	2.18311	2.50392	3.79795	2.24085	3.25999	4.02974	2.31079
AT3G44190	2.05391	3.46007	2.94155	2.58173	3.97976	4.06167	3.43982	4.61468	4.41818
AT4G10040	2.04508	3.40213	1.75357	2.81483	3.9062	2.02907	3.36354	4.18727	3.2462
AT5G03380	2.04248	2.63216	2.1787	2.62444	3.42504	2.35961	2.4278	3.5729	2.33351
AT1G18890	2.03705	3.11923	2.38281	2.09884	3.49542	2.22685	2.66041	3.77673	2.58386
AT2G37970	2.02973	3.47762	2.53142	2.47331	3.4783	2.66042	2.90119	3.7371	3.28559
AT1G50740	2.02671	3.46603	2.25158	2.86281	4.06027	1.99979	3.58414	4.68321	2.29861
AT5G50200	2.02393	3.61854	2.40135	1.73481	3.4288	2.10883	2.41602	3.36339	1.89292
AT3G50480	2.02073	4.02449	3.74805	2.46693	4.52165	3.1823	3.8911	4.76823	3.11785
AT5G18400	2.0075	3.6792	2.94107	3.00543	4.4915	3.3111	3.47844	4.77258	3.51764
AT5G41100	2.00658	2.90268	2.09401	2.42653	3.60665	2.2074	3.03512	3.82254	2.23596
AT1G03730	2.00646	2.60456	1.96922	2.24131	3.24734	1.78663	3.14326	3.74349	2.15826
AT4G30210	1.99717	2.3625	1.83523	2.62084	2.97057	2.14738	2.82618	3.5124	2.16672
AT4G38940	1.99335	2.7292	2.3274	2.35934	3.7221	3.05415	2.71143	3.82292	3.55052
AT5G15870	1.98318	3.55619	2.74849	2.11147	3.30625	1.66453	3.09968	4.1463	2.30912
AT5G14930	1.98009	3.28173	2.2354	2.172	3.95834	2.12176	2.9823	3.9107	2.21071
AT3G26980	1.97729	3.22975	2.27236	2.32843	3.50517	2.51006	3.1889	3.91783	2.68254
AT3G52800	1.97668	2.44161	1.39424	2.256	2.86629	1.93178	2.87311	3.16979	1.94238
AT5G45110	1.97667	2.29466	2.43856	2.64815	2.88369	2.28513	3.26131	3.44804	3.12933
AT4G35500	1.96941	2.9891	1.75011	1.90119	3.37084	2.11323	2.81638	3.72539	2.41284
AT1G08940	1.96858	3.27664	3.81305	2.15823	3.98164	3.70299	3.0577	5.30128	4.11163
AT3G47090	1.96453	2.34467	2.28665	2.56884	2.86233	2.31657	2.58897	3.35321	2.21407
AT3G52520	1.96411	2.47171	2.17081	2.18694	3.07667	2.59983	2.70144	2.988	2.55322
AT3G19260	1.95697	2.95863	2.46327	2.64834	3.22664	2.38183	3.07938	3.70841	2.63132
AT1G07000	1.94912	3.608	3.26285	2.51707	3.91793	2.90158	3.50157	4.27373	3.014
AT3G15518	1.94485	4.22658	4.22311	1.93	4.49695	2.85772	3.15878	4.99688	2.63617
AT2G41110	1.92854	3.09252	2.13718	2.77067	3.67044	2.02705	2.43597	3.52553	2.02258
AT5G62865	1.9227	3.10594	2.82795	2.75616	3.25772	2.96033	3.24205	4.03633	3.2878
AT1G26730	1.90993	3.0921	2.15439	2.00781	2.55873	2.37411	3.60181	3.94282	3.52614
AT2G29720	1.90222	2.96959	3.09357	2.54788	3.08214	3.01658	3.15082	4.30003	3.50591
AT2G39400	1.8998	2.84386	2.38185	1.55703	2.68347	1.98193	2.10258	3.46085	2.26406
AT2G30250	1.89718	3.20194	2.80043	2.04987	4.04702	2.72703	2.01618	3.51251	2.61958
AT2G02860	1.89308	3.05649	2.05784	2.5486	4.01892	2.60977	3.25755	4.2703	3.09028
AT2G23320	1.8929	2.68471	2.36681	2.16151	2.62358	2.57708	2.02851	2.72011	2.50749
AT1G15430	1.8737	3.59901	2.71616	2.296	3.60218	2.99361	3.15455	4.40844	3.1576
AT2G43320	1.86456	3.21069	2.46361	2.01347	3.49872	2.57692	3.1036	4.14278	3.31542
AT3G21220	1.85811	2.62298	1.54734	2.3508	3.33012	1.36757	2.92199	2.88511	1.45526
AT3G11840	1.85225	3.0346	2.64363	2.61105	2.9484	2.73364	3.23039	4.00981	2.08638
AT1G56140	1.84887	2.91061	2.37515	2.84532	3.55488	2.71461	2.71875	4.00175	2.58823
AT5G05190	1.8486	2.68363	3.1277	2.05682	3.32878	2.58968	2.70613	3.87266	3.07283
AT5G60800	1.84608	4.10741	3.43633	2.10084	4.58837	3.27818	3.21705	5.09025	2.59316
AT1G31130	1.84348	2.3393	1.73678	1.70633	2.88201	1.64926	2.27509	2.66665	2.16555
AT1G69840	1.82487	2.63175	2.00677	3.18475	3.705	2.31036	1.64758	2.46968	1.65929
AT1G51660	1.81468	2.56252	1.88517	2.86629	3.30419	1.61342	2.27916	2.6268	2.00963
AT1G63830	1.81446	2.88733	2.32236	2.04112	3.3084	2.86054	2.6647	3.49027	2.55444
AT5G14730	1.81392	3.0368	4.3236	2.27289	3.19996	3.27617	2.2162	5.87053	3.68224
AT4G30060	1.80599	2.94659	2.19964	1.81934	3.12359	1.81838	3.26159	3.87451	3.06226
AT1G67060	1.79789	2.58872	1.74048	2.08327	3.03445	1.95254	2.93345	3.42313	2.50531
AT2G02220	1.79783	3.10766	2.29491	2.19318	2.91515	1.92894	2.3686	3.16088	2.03734
AT2G26530	1.796	2.26114	2.14994	2.32863	2.04608	2.05963	2.87217	3.97174	2.53626
AT5G42050	1.78199	2.49053	2.0518	2.09738	3.09895	1.85529	1.58175	2.39799	1.74881
AT4G23010	1.77193	2.81402	2.9572	2.14224	3.23476	2.91299	3.19814	3.82839	2.65687
AT4G12120	1.76383	3.81709	4.00198	2.19209	4.09782	3.72708	3.11763	4.75024	4.17975
AT2G36580	1.76195	3.06728	1.86721	2.30881	3.82852	1.8526	2.87552	3.69435	2.44309
AT3G25600	1.76018	2.61209	1.49636	2.81708	2.89378	1.47294	2.53625	2.50534	1.4421
AT2G38290	1.75581	3.70083	3.24349	2.74292	4.27399	3.07225	2.63042	4.22718	2.90475
AT4G25030	1.75564	3.13443	2.11752	2.22388	3.47307	2.09309	2.94744	4.01245	2.58281
AT3G22942	1.75101	2.87046	1.99356	2.06268	3.33387	2.30627	2.73504	3.32606	2.38905
AT4G04960	1.72858	3.15068	2.9543	1.60013	3.1473	2.53345	3.06699	3.90116	2.9048
AT5G39785	1.72779	2.43951	1.64828	1.90638	2.99663	1.95488	3.11835	3.41305	1.93629
AT1G09940	1.7275	2.78699	1.80828	2.58462	3.59155	2.83315	2.86172	4.04317	3.08008
AT3G26680	1.72414	2.92982	2.26806	3.06602	3.77397	2.6695	2.59138	3.91438	2.5761
AT1G28380	1.7183	2.86784	1.67166	2.39125	3.27567	1.98925	2.63258	3.5284	1.93505
AT3G15210	1.71552	2.32118	1.78614	1.95504	2.27046	1.70252	2.54291	3.14207	1.60723
AT2G38360	1.71532	3.68619	2.81697	2.36654	4.1668	2.90113	3.60022	4.79115	3.62033
AT4G11850	1.71406	3.00958	2.89431	2.62399	3.83555	2.82781	2.96534	4.30262	2.77996
AT1G20510	1.71277	2.37824	2.25654	1.61263	2.7902	2.8022	3.43451	3.89735	2.62107
AT3G05580	1.71148	2.64336	2.23943	2.20996	3.59782	2.66129	2.61121	3.56349	2.75496
AT2G06530	1.70823	2.531	1.88781	2.00567	3.27763	2.25656	2.23503	3.04657	2.6216
AT5G58430	1.70419	2.22044	1.46799	2.45834	2.72311	1.65454	2.66275	2.91023	2.24102
AT5G56340	1.69288	2.18878	1.45025	1.83677	2.84768	1.43155	2.34811	2.57684	1.97406
AT1G71100	1.68449	3.25438	3.24199	2.20664	3.72942	3.64991	2.96279	4.55012	4.2368
AT3G51160	1.68166	2.84327	1.98322	1.81224	3.11584	1.73875	3.1346	3.69308	1.98328
AT3G57880	1.68118	3.18209	2.26721	2.33891	3.49481	2.85588	2.65467	3.59411	2.97216
AT1G55920	1.67285	2.69963	1.27344	1.5144	2.66983	1.162	2.01919	3.89449	1.76486
AT2G17290	1.66882	2.24128	2.157	1.93067	2.93333	2.29668	2.16862	2.65299	2.64085
AT1G56300	1.66697	2.63551	2.89952	1.72437	3.05541	3.70102	1.68914	2.68981	3.028
AT3G10640	1.6576	2.91861	2.26554	2.20975	3.04895	2.34405	2.18675	3.2085	2.90372
AT3G47550	1.65252	2.58554	2.08215	1.60832	2.55647	2.55751	2.46876	3.10125	2.57794
AT3G54810	1.65066	2.08663	1.90073	2.62314	2.75164	2.01793	3.4175	2.79134	2.23633
AT1G02270	1.64999	3.06881	1.64258	1.68482	3.53102	2.09021	2.77061	3.39321	1.53969
AT1G74030	1.64546	2.4015	1.27728	2.11632	2.69721	1.49228	2.69936	3.59076	2.32955
AT2G21500	1.6148	2.61645	2.28402	1.85936	3.21926	2.17675	2.67986	3.37613	2.37676
AT1G64610	1.61433	2.34698	2.66281	1.981	2.55172	2.84275	2.54629	3.32379	3.39886
AT5G61210	1.60305	2.88017	2.3297	1.72416	3.30217	2.79355	2.45202	3.46304	2.88949
AT5G62620	1.60199	2.95218	1.98619	2.10495	3.49309	2.6804	2.28062	3.11068	2.31677
AT1G75000	1.59887	2.56309	1.92532	2.17098	3.00586	1.65782	2.73738	3.21757	2.99268
AT3G47540	1.57075	2.46193	2.35743	1.95366	2.20102	2.30321	3.4414	4.24556	2.74724
AT3G05200	1.55111	2.40747	1.84564	2.2196	2.49831	2.03084	2.1625	2.69957	2.31894
AT5G48655	1.53941	2.49154	1.49426	2.19452	3.35221	2.60737	2.09648	3.27525	2.55644
AT5G59450	1.53783	1.82712	1.80753	1.98869	1.9073	2.0094	1.62747	2.41477	1.9954
AT1G33600	1.53734	1.9485	2.01604	2.33982	2.49655	1.79923	2.27681	3.00373	2.72326
AT1G03740	1.52426	2.10796	2.37464	2.20474	2.67181	2.73696	2.33356	3.43281	2.56167
AT1G73080	1.48016	2.11384	1.94997	2.00617	2.12907	3.05672	2.68865	3.54277	3.05597
AT2G46500	1.47799	2.27975	1.50853	2.1258	3.07543	2.07044	2.36574	3.03064	2.48525
AT5G11970	1.45948	2.32554	1.98842	1.54259	2.87812	2.05696	2.45239	2.81347	1.85062
AT2G37110	1.45662	3.11973	2.38738	1.82305	3.29439	2.72045	2.48938	3.41069	3.01234
AT3G12740	1.45218	2.23372	2.25449	2.069	2.7505	2.37599	2.25158	3.17103	2.75802
AT4G34135	1.45149	2.38718	1.80842	1.29091	2.78635	2.4036	1.60739	3.10917	2.65304
AT2G17220	1.4487	2.7728	1.89765	1.33046	2.95938	2.34227	2.54398	3.51704	2.87011
AT4G23270	1.43339	2.2424	1.5916	1.84907	2.76412	1.85687	2.32523	3.19825	2.33229
AT5G09790	1.42961	2.22552	1.20649	1.70845	2.61712	1.42517	1.679	2.71949	1.82295
AT3G15770	1.42193	1.96381	1.64525	1.69969	1.86396	1.50911	1.77302	2.12614	2.49241
AT3G10985	1.41908	2.02022	1.50365	1.68895	1.97346	1.58513	1.74189	2.09998	1.52203
AT3G49350	1.41165	2.06625	1.08953	1.77944	2.57507	1.68997	2.08856	2.4064	1.61602
AT1G76360	1.40727	1.94582	1.11889	1.645	2.90588	1.17162	1.67962	2.43836	1.45434
AT1G77890	1.39474	1.99701	1.5828	1.91863	2.41105	2.18729	1.86187	2.54009	2.76933
AT3G53810	1.38662	2.42379	1.86429	1.81372	2.38702	1.48101	2.30069	2.96316	2.02139
AT4G11300	1.38654	1.77591	1.33759	1.53777	1.54062	1.01814	1.3428	1.42668	1.12333
AT1G09970	1.38367	2.2775	2.62223	2.25532	2.57517	2.29643	2.24103	2.87035	1.93754
AT2G47730	1.37806	2.77022	1.84549	2.36313	3.31183	2.37943	2.50077	3.61987	2.68169
AT1G76700	1.36971	2.36647	1.57706	2.00407	3.08537	2.3606	1.82985	2.94586	2.10967
AT4G32020	1.35972	1.74159	1.256	1.78995	1.9541	1.37937	1.9671	2.21075	1.26094
AT3G26020	1.35922	2.37185	1.84548	1.61881	2.66761	2.049	2.20051	3.28603	2.49014
AT4G12040	1.35696	2.05339	1.50299	2.16477	2.51673	2.21203	2.17279	2.43496	2.29935
AT3G22260	1.35574	2.3823	2.30914	1.76769	3.08541	2.7433	2.24674	3.58116	3.44175
AT5G54940	1.35467	2.22729	1.30579	2.11911	2.81684	2.13963	2.3145	3.05691	2.54645
AT1G22280	1.34981	2.46188	1.94876	1.79573	2.75707	2.1488	2.09598	3.11954	2.24309
AT5G62560	1.34947	2.28333	1.62521	1.30731	2.35526	1.59715	1.97954	2.2207	1.62923
AT5G17000	1.32314	2.47303	1.38178	1.37354	2.79403	1.85873	2.3926	4.25167	2.82568
AT2G31090	1.32309	2.10811	1.63092	1.55127	2.57634	1.92577	2.42705	3.04994	2.17983
AT2G04305	1.32236	2.39543	1.89418	1.54708	2.89439	2.56298	2.26112	3.25183	3.08136
AT1G34260	1.30189	2.28398	1.12887	1.75699	2.62928	2.63416	1.92435	2.70413	2.07525
AT3G02070	1.30026	1.99476	1.12969	1.73976	2.21964	1.43967	1.76005	2.43179	1.84804
AT4G11330	1.29895	2.13734	1.27983	2.19199	2.74569	1.64276	2.10302	2.80721	1.33729
AT2G27260	1.29392	1.90567	1.32029	1.10578	2.30189	1.48142	2.05895	2.24762	2.04835
AT4G33430	1.29021	2.43004	2.05395	1.70062	2.74728	2.4023	2.11059	2.99645	2.71255
AT4G08500	1.29013	2.06838	1.51914	1.93867	2.64637	2.07062	2.22358	2.80215	2.3184
AT2G22300	1.28762	1.79854	1.37049	1.86349	2.30699	1.70986	1.47953	2.26249	1.43534
AT5G04020	1.27988	1.91281	1.12206	1.25778	1.85406	1.24916	1.67724	2.33439	1.71856
AT2G16870	1.27904	1.96541	1.43035	1.37889	2.58278	1.33721	2.13899	2.45596	1.53194
AT4G20170	1.26536	1.22267	-1.3334	1.19484	1.19021	-1.33629	1.69222	1.07193	-1.61614
AT5G15640	1.26358	2.17924	1.63008	1.61076	2.63516	2.39774	2.66285	3.35893	3.13368
AT4G30600	1.25701	1.97159	1.16514	1.7279	2.53019	1.71727	2.13532	2.64767	1.55531
AT1G53430	1.24693	1.93778	1.30828	2.26988	2.20619	1.96195	2.14297	2.73031	2.16474
AT1G10050	1.23545	2.08515	1.83377	1.4548	2.61087	2.24082	1.73565	2.91969	2.26167
AT4G28400	1.22942	1.75027	1.25261	1.48486	2.342	1.48778	1.60836	2.27772	1.97967
AT1G04200	1.22831	2.57182	1.55726	1.55754	2.96752	1.68591	2.13659	3.14709	2.11852
AT5G18490	1.22369	1.97992	1.79935	1.87459	2.61183	2.60587	1.64475	2.6293	2.28504
AT1G19270	1.21982	2.10293	1.87941	1.31782	2.48468	2.37162	2.08619	2.73	2.65379
AT1G61140	1.20983	2.23461	1.5523	1.73055	2.71399	2.19436	2.04156	2.9148	2.37556
AT5G08565	1.20882	1.89863	1.26196	1.37161	1.99685	1.84807	1.21557	1.84312	1.98137
AT1G18210	1.20744	2.1001	1.32902	1.39397	2.49243	2.19049	1.80103	2.2532	1.76597
AT3G22890	1.19733	1.66442	1.15377	1.61848	1.83689	1.24243	1.29289	2.25417	2.03688
AT1G15530	1.17888	1.96305	1.46094	1.34647	2.54467	1.61132	2.0973	2.72289	2.05745
AT4G23850	1.17584	2.18653	1.52857	1.22092	2.14357	1.60039	1.61491	2.38855	2.03442
AT2G41420	1.17535	2.17403	1.51615	1.36259	2.3951	1.7748	1.7511	2.54726	2.36858
AT1G25550	1.15168	2.01107	1.43466	1.43227	2.2023	1.62543	2.09912	2.75833	2.22903
AT5G28830	1.15159	2.47667	2.09464	1.18889	2.31122	2.1088	1.82105	2.84931	2.17533
AT1G33590	1.14412	1.64982	1.70404	1.99126	2.01275	1.88892	1.76813	2.11561	1.72464
AT4G34460	1.13604	2.18038	1.45471	1.32336	2.41583	1.95037	2.20242	2.73111	1.91708
AT5G13810	1.13513	1.60601	1.00338	1.13317	1.8847	1.67561	1.76669	2.22261	2.05647
AT4G02350	1.12877	1.77299	1.31117	1.5384	2.20594	1.87437	2.16865	2.30071	2.05575
AT1G75020	1.12358	1.42592	1.35375	1.89829	1.91508	1.57104	1.6112	1.88197	2.01838
AT3G47820	1.11348	1.47384	1.13586	1.34193	1.75763	1.28821	1.80578	2.16983	1.18004
AT2G11520	1.10967	1.85532	1.83017	1.46579	2.21779	1.96272	1.79712	2.53336	2.45294
AT3G20410	1.09911	1.55966	1.95747	1.45532	1.53017	2.4982	1.74681	2.092	2.68285
AT3G54100	1.0972	2.06002	1.60919	1.79743	2.46854	1.83807	1.80421	2.61871	2.27602
AT3G07780	1.09681	1.32941	1.2375	1.17532	1.75654	1.74327	1.1231	1.71242	1.72451
AT2G13650	1.09021	1.80117	1.13238	1.21454	2.03186	2.13646	1.59898	2.63443	2.07358
AT3G28450	1.07411	1.74524	1.59587	1.36305	2.20709	1.91172	1.90691	2.14164	2.23846
AT1G53440	1.07241	1.38691	1.37272	2.33432	2.63469	2.41668	1.81404	2.34142	1.85978
AT3G29400	1.05616	2.02876	1.74345	1.18367	2.04286	2.02784	1.89917	2.65646	2.31122
AT5G25170	1.04273	1.30329	1.1955	1.89735	2.11179	1.63969	1.9963	2.17412	1.65832
AT5G54110	1.02531	2.19504	1.00115	1.06308	1.89103	1.13392	1.67456	2.92884	1.9646
AT5G15730	1.02402	1.75025	1.64905	1.2894	2.2225	2.00659	1.69273	2.40644	2.50084
AT5G04170	1.01771	2.19196	2.31656	1.39686	2.77773	2.55844	1.71526	2.6615	2.80944
AT1G11130	-1.02686	-1.56104	-2.78458	-1.11033	-1.94209	-3.65075	-1.63663	-2.48299	-6.30226
AT1G27360	-1.12381	-1.47782	-1.87311	-1.15198	-1.81759	-2.10761	-1.48462	-2.37099	-2.31394
AT4G07825	-1.13321	-1.77863	-1.34172	-1.40588	-1.55292	-1.39663	-1.8605	-2.36916	-2.02114
AT3G18320	-1.14368	-1.90138	-2.10377	-1.76793	-2.23675	-1.84069	-2.32473	-3.14945	-2.48686
AT3G52170	-1.27837	-1.63217	-1.68937	-1.12349	-1.3577	-1.65659	-1.30117	-2.07913	-2.68501
AT2G05995	-1.47402	-2.03945	-3.92767	-2.11688	-1.68763	-3.70561	-2.24277	-2.64605	-4.37951

### Sheet: 0 h
Supplemental Table S2. Photoperiod stress responsive genes at timepoint 0 h; FC, fold change. A selection of strongest regulated photoperiod stress responsive genes belonging to this core-set can be found in Table 1.
ATG	log2 FC	log2 FC	log2 FC
	WT	ahk2 ahk3	cca1 lhy
AT3G05660	-2.24279	-2.09682	-3.12065
AT5G59662	-1.93421	-2.20837	-1.99622
AT5G09840	-1.61077	-2.00761	-1.66832
AT3G16870	-1.5519	-1.29463	-1.0719
AT3G59670	-1.46942	-2.09152	-1.64479
AT5G14580	-1.46177	-2.14871	-1.84997
AT4G04940	-1.36992	-2.05712	-1.60685
AT1G64600	-1.33654	-1.84877	-1.54432
AT5G15970	-1.26318	-1.73284	-2.05326
AT5G04895	-1.19133	-1.65072	-1.48463
AT3G16810	-1.15927	-1.54136	-1.153
AT2G02150	-1.10038	-1.27494	-1.29704
AT5G19300	-1.10025	-1.55689	-1.49678
AT2G18900	-1.09568	-1.59465	-1.27981
AT3G06530	-1.09294	-1.71053	-1.30607
AT5G15700	-1.08519	-1.51763	-1.17778
AT3G57940	-1.08515	-1.67124	-1.19847
AT4G30650	-1.06222	-1.97942	-2.1226
AT2G02955	-1.06149	-1.11302	-1.34608
AT1G55040	-1.04309	-1.2395	-1.29666
AT3G57660	-1.02986	-1.52437	-1.04886
AT4G26600	-1.02732	-1.60536	-1.05272
AT1G67120	-1.0263	-1.26301	-1.42812
AT3G63030	-1.01946	-1.04272	-1.08074
AT5G40480	-1.00929	-1.44011	-1.48948
AT1G23870	1.04171	2.27398	1.7647
AT2G30520	1.04261	1.15637	1.40646
AT5G65660	1.06858	1.60165	1.08048
AT5G47560	1.07821	1.15246	1.44967
AT5G64840	1.18458	1.11621	1.26763
AT5G28770	1.19297	2.08251	1.30281
AT3G56940	1.19385	1.40258	1.18733
AT3G27350	1.23372	1.52247	1.93594
AT4G02970	1.23918	1.46375	1.35875
AT5G40850	1.28205	1.31417	1.22626
AT5G35970	1.32249	1.99659	2.01664
AT5G24380	1.35062	1.37361	1.33087
AT5G67030	1.40091	1.43353	1.82898
AT1G75100	1.42263	1.46322	1.36096
AT5G27360	1.46381	1.59428	1.42614
AT5G57685	1.46828	1.45621	2.318
AT5G12470	1.47038	1.13515	1.22409
AT4G38960	1.49301	1.71305	1.74224
AT5G57345	1.50376	1.42675	1.48702
AT5G24660	1.50498	1.84409	1.19604
AT5G64940	1.52021	1.13969	1.19555
AT5G53970	1.52659	1.11043	1.36081
AT5G67140	1.53347	1.44212	1.31459
AT4G18340	1.53646	1.87999	1.52044
AT1G76130	1.64145	1.56488	1.26789
AT1G80440	1.69021	2.54468	1.45066
AT4G22570	1.73392	1.56931	1.21401
AT1G62180	1.7391	1.68335	1.70907
AT1G04770	1.73945	2.0859	1.10657
AT5G23730	1.74778	2.22671	1.70171
AT4G25830	1.75413	1.24641	1.05758
AT5G24120	1.81242	2.12037	2.06865
AT1G19450	1.87935	2.289	1.51717
AT1G36370	1.90376	2.52267	1.91994
AT3G17510	1.9423	1.95022	1.03518
AT1G68440	1.94958	2.34046	1.2473
AT2G34360	1.98536	1.86211	1.1902
AT1G07180	2.0032	2.43042	2.9127
AT2G24550	2.00657	3.02162	1.26754
AT3G47420	2.06723	1.61149	2.28289
AT1G64500	2.07909	1.40737	1.50303
AT2G37460	2.08869	2.45362	2.10231
AT3G12320	2.13343	2.19445	1.66495
AT3G15990	2.13841	2.37443	1.94952
AT3G54500	2.14704	1.93862	3.02354
AT4G08300	2.15699	2.50959	2.67166
AT5G14760	2.15935	1.90065	1.83749
AT5G18670	2.18643	2.43254	2.0423
AT5G01820	2.20975	2.14179	1.54176
AT4G15430	2.25798	2.10569	2.0757
AT1G80760	2.33446	2.45144	2.40769
AT4G35090	2.47446	1.44131	1.86985
AT5G59990	2.64923	3.83827	2.60347
AT2G40100	2.74599	2.01694	1.33433
AT2G31380	2.80644	2.72401	1.98707
AT2G41250	2.85848	3.18885	2.21175
AT5G54130	2.92749	2.91741	2.53148
AT1G21910	2.95233	3.11058	3.00261
AT1G37130	2.96817	1.96049	1.03649
AT1G77760	3.46515	2.58744	2.34568
AT3G09600	3.69877	3.10045	3.19877
AT5G15830	4.09069	4.57599	3.25809
AT5G17300	4.13008	3.90331	3.03635
AT2G46830	4.23711	3.91463	5.91918
AT1G70260	5.16923	3.56294	5.51846
