## Supplemental Table S11 for "The transcriptomic landscape of the photoperiodic stress response in *Arabidopsis thaliana* resembles the response to pathogen infection"

### Sheet: Tabelle1
Supplemental Table S11. Sequences of primer used in this study
Gene	Forward Primer	Reverse Primer
OXI1	ACGACGTAAATTGCTTGCT	CCGTGAAGAGACGGAAAGAG
RBOHC	AAGGAGTCTTCTCTGAGGTGTG	CCCGAGACCAACTAGTAGAACC
PRX4	GGGCTAGCCTCAACGATCTC	AATCCCGCGTCAATGTCACT
CML37	GCTACAAAGCTGCGTTAGTCTC	TAAACTCGCCGCCGTAATAAAC
ZAT11	ACCCTCTCAGATCTTAATTCTC	AGGTTTGTGCTAGTATCATCAG
PRX37	GACAGCTTAAGAGGGTTCATGG	CAAAGGTGTGACCACCAGAAAG
CML38	GCAATGGTGAGGACAAGAACAG	TCTCCGTCCGTATCAGACAATC
ERF71	AAGCGTAAACCCGTCTCAGTG	GGTCCTCCGATAAGCTCTCTAC
ZAT12	CGCTTTGTCGTCTGGATTG	AGCAGCCCCACTCTCGTT
PRE1	CTTCTTGGTCGTTTCCTTTCAGC	TACTTTCGAGGCTGATGCCTTATC
CBF2	GAATCCCGGAATCAACCTGT	CCCAACATCGCCTCTTCATC
ERF1	TAATGGAGCAGTCCACGCAAC	TCCGAAAGCGACTCTTGAACTC
FMO1	CTCCATGATAGGCCTAACCAAAGC	AAACTACGGCACGCAGAAGAGAG
PAD4	TGGTGGAGACGAATGAGTTACC	ACTCCTCAGGCACTTTAACTCC
EDS1	CAAGCTTCTGTGGAAATGGCTGTG	ATGTCACACAACGAGGCTCAAGG
ICS1	CGTCGTTCGGTTACAGGTT	CCGTTTCCGTTCTCGTTAG
SAUR65	AACAAAGAGCTGCCCTCAAGA	AAACAGCCCTTCTCCACAGC
SAUR19	CTTCAAGAGCTTCATAATAATTCAAACTT	GAAGGAAAAAATGTTGGATCATCTT
TAFII15	ACTCTTAGCCAAGTAGTGCTCC	GAATCACGGCCAACAATC
UBC21	CTCTTAACTGCGACTCAGGGAATC	TGCCATTGAATTGAACCCTCTCAC
PP2A	AACGATACTTTGTCGTGTGTTG	AAATACGCCCAACGAACA
MCP2A	AACCCGCTATGCAGACACACG	CAGTTGGTTTCCCCGCTGGA
